# A comprehensive multi-omics signature of doxorubicin-induced cellular senescence in the postmenopausal human ovary

**DOI:** 10.1101/2024.10.02.616143

**Authors:** Pooja Raj Devrukhkar, Mark A. Watson, Bikem Soygur, Fei Wu, Joanna Bons, Hannah Anvari, Tomiris Atazhanova, Nicolas Martin, Tommy Tran, Kevin Schneider, Jacob P. Rose, Elisheva Shanes, Mary Ellen G. Pavone, Judith Campisi, David Furman, Simon Melov, Birgit Schilling, Francesca E. Duncan

**Author notes:** Co-Correspondence: Francesca E. Duncan, Ph.D. Department of Obstetrics and Gynecology, Feinberg School of Medicine, Northwestern University, Chicago, IL, 60611 USA Birgit Schilling, Ph.D. Buck Institute for Research on Aging, Novato, CA 94945, USA.

## Abstract

A major aging hallmark is the accumulation of cellular senescence burden. Over time senescent cells contribute to tissue deterioration through chronic inflammation and fibrosis driven by the Senescence-Associated Secretory Phenotype (SASP). The human ovary is one of the first organs to age, and prominent age-related fibroinflammation within the ovarian microenvironment is consistent with the presence of senescent cells, but these cells have not been characterized in the human ovary. We thus established a doxorubicin-induced model of cellular senescence to establish a “senotype” (gene/protein signature of a senescence cell state) for ovarian senescent cells. Explants of human postmenopausal ovarian cortex and medulla were treated with doxorubicin for 24 hours followed by culture for up to 10 days in a doxorubicin-free medium. Tissue viability was confirmed by histology, lack of apoptosis, and continued glucose consumption by explants. Single nuclei sequencing and proteomics revealed an unbiased signature of ovarian senescence. We identified distinct senescence profiles for the cortex and medulla, driven predominantly by epithelial and stromal cells. Proteomics uncovered subregional differences in addition to 120 proteins common to the cortex and medulla SASP. Integration of transcriptomic and proteomic analyses revealed 26 shared markers, defining a senotype of doxorubicin-induced senescence unique to the postmenopausal ovary. A subset of these proteins: Lumican, SOD2, MYH9, and Periostin were mapped onto native tissue to reveal compartment-specific localization. This senotype will help determine the role of cellular senescence in ovarian aging, inform biomarker development to identify, and therapeutic applications to slow or reverse ovarian aging, senescence, and cancer.
