## Supplemental Data 5 for "A comprehensive multi-omics signature of doxorubicin-induced cellular senescence in the postmenopausal human ovary"

### Sheet: in
	p_val	avg_log2FC	pct.1	pct.2	p_val_adj
SLPI	1.02702e-99	3.64152	0.192	0.003	2.76267e-95
PDE7B	1.54639e-96	1.19666	0.516	0.315	4.15979e-92
NEAT1	1.27551e-73	0.508627	0.984	0.988	3.43113e-69
PDE10A	1.47797e-72	1.81152	0.534	0.268	3.97573e-68
PTCHD4	2.94291e-58	1.35958	0.257	0.093	7.91643e-54
ABI3BP	1.48398e-51	-0.532746	0.34	0.394	3.99191e-47
AL353138.1	3.94381e-51	1.10105	0.259	0.098	1.06088e-46
CREB5	2.76403e-46	-0.248722	0.286	0.286	7.43524e-42
AC073114.1	9.17578e-45	1.10782	0.197	0.064	2.46828e-40
TENM4	1.38383e-43	-0.604407	0.491	0.622	3.72251e-39
VMP1	1.75954e-42	0.360115	0.658	0.512	4.73316e-38
PLXNA4	2.45751e-41	1.10067	0.231	0.094	6.6107e-37
PITPNC1	1.80831e-40	0.677513	0.488	0.33	4.86436e-36
CEMIP	3.13169e-40	1.11184	0.101	0.083	8.42425e-36
BDNF	3.31549e-40	0.671876	0.107	0.048	8.91866e-36
COL6A2	2.24095e-39	-0.27696	0.677	0.787	6.02816e-35
COL14A1	5.55337e-38	-0.768759	0.445	0.693	1.49386e-33
HSPA5	6.89217e-36	-0.354222	0.264	0.332	1.85399e-31
AL357507.1	1.11273e-34	-0.220521	0.15	0.188	2.99323e-30
HSP90B1	5.69808e-34	-0.399117	0.393	0.466	1.53278e-29
SEL1L	9.39702e-33	-0.287402	0.225	0.252	2.5278e-28
MTRNR2L8	3.44885e-31	-2.25561	0.186	0.55	9.27742e-27
MDM2	8.14308e-31	0.784665	0.379	0.208	2.19049e-26
PTGIS	1.03701e-30	0.332588	0.282	0.256	2.78956e-26
SPRY1	1.9386e-30	0.543259	0.142	0.076	5.21484e-26
MALAT1	2.48087e-28	0.391787	0.996	1	6.67353e-24
PI15	5.34796e-28	1.53214	0.178	0.125	1.4386e-23
ID4	1.42999e-27	0.375134	0.112	0.095	3.84667e-23
SDK1	2.84713e-27	-0.510194	0.247	0.276	7.65877e-23
VIM	3.85083e-27	-0.752349	0.445	0.594	1.03587e-22
SPON1	5.72369e-27	1.2451	0.222	0.104	1.53967e-22
HERPUD1	1.79375e-26	-0.239393	0.139	0.154	4.82518e-22
PDIA6	2.0095e-26	-0.372995	0.197	0.259	5.40554e-22
PSAP	3.39251e-26	-0.402078	0.605	0.688	9.12585e-22
ZMAT3	5.50236e-26	0.721856	0.268	0.134	1.48013e-21
COL6A1	2.05371e-25	-0.427508	0.57	0.683	5.52448e-21
ASCC3	2.52039e-25	0.611848	0.618	0.43	6.77986e-21
CECR2	5.22148e-25	-0.426585	0.121	0.171	1.40458e-20
HIF1A	5.31676e-25	0.47498	0.541	0.421	1.43021e-20
HMCN1	2.16015e-24	0.265838	0.232	0.216	5.81081e-20
ERO1B	1.59897e-22	-0.232832	0.093	0.116	4.30124e-18
DDB2	1.96624e-22	0.700338	0.191	0.084	5.28918e-18
ITGA1	2.23363e-22	0.581668	0.357	0.282	6.00847e-18
GAREM1	8.65506e-22	0.530424	0.19	0.135	2.32821e-17
TGM2	1.60344e-21	1.13538	0.127	0.061	4.31326e-17
CASC15	2.59245e-21	-0.331064	0.64	0.695	6.9737e-17
LTBP1	2.64598e-21	-0.231639	0.346	0.414	7.11768e-17
EZR	9.63118e-21	0.513068	0.1	0.073	2.59079e-16
WWTR1	2.62481e-20	-0.239717	0.694	0.751	7.06073e-16
TRPM3	2.95115e-20	0.432221	0.111	0.075	7.9386e-16
MTRNR2L12	6.5745e-20	0.285395	0.472	0.597	1.76854e-15
C3	6.95931e-20	0.451183	0.096	0.105	1.87205e-15
SLC24A3	7.08175e-20	0.846107	0.424	0.303	1.90499e-15
CADPS	1.13332e-19	0.321639	0.126	0.128	3.04864e-15
LAMA2	1.52349e-19	0.22217	0.667	0.677	4.09819e-15
KLF9	1.77711e-19	0.268726	0.137	0.094	4.78043e-15
CDKN1A	2.69419e-19	0.749794	0.271	0.144	7.24737e-15
C7	1.14676e-18	-0.811104	0.329	0.573	3.08479e-14
DLGAP1	1.29068e-18	0.682552	0.113	0.076	3.47193e-14
ARMC9	1.36166e-18	0.235603	0.316	0.292	3.66287e-14
NEGR1	2.21474e-18	1.06996	0.103	0.049	5.95765e-14
RYR2	2.5224e-18	0.250506	0.243	0.19	6.78526e-14
CDH2	2.56886e-18	0.247839	0.125	0.113	6.91024e-14
PDIA3	2.60939e-18	-0.288047	0.302	0.35	7.01927e-14
AL365295.1	3.26712e-18	-0.243743	0.408	0.439	8.78855e-14
SLC9A9	3.76974e-18	-0.394366	0.379	0.392	1.01406e-13
ASPH	1.35206e-17	-0.271692	0.541	0.597	3.63704e-13
PLA2G5	1.8394e-17	1.15996	0.146	0.057	4.94799e-13
GREB1	3.10196e-17	0.806198	0.507	0.366	8.34427e-13
MIR34AHG	3.61639e-17	0.53477	0.294	0.176	9.72808e-13
ITPR1	6.96921e-17	-0.274279	0.485	0.567	1.87472e-12
ARID5B	1.10504e-16	0.386919	0.384	0.301	2.97256e-12
TPD52L1	1.11374e-16	0.33138	0.12	0.089	2.99597e-12
TOX	1.20645e-16	-0.948292	0.075	0.176	3.24534e-12
ASTN2	1.29199e-16	0.301264	0.176	0.12	3.47546e-12
ARHGAP18	1.51864e-16	0.484684	0.241	0.229	4.08513e-12
TIMP1	1.57477e-16	-0.637717	0.655	0.715	4.23614e-12
PWWP3B	2.012e-16	0.532718	0.283	0.213	5.41227e-12
AHI1	3.20426e-16	0.316956	0.498	0.399	8.61947e-12
ACSL4	3.57392e-16	0.462846	0.369	0.301	9.61384e-12
HYOU1	4.20886e-16	-0.357678	0.08	0.114	1.13218e-11
MEG8	6.07764e-16	0.808039	0.582	0.423	1.63488e-11
ID3	7.59851e-16	0.202835	0.142	0.123	2.044e-11
EDA2R	8.23107e-16	0.650472	0.17	0.077	2.21416e-11
GRAMD1B	1.04502e-15	0.773467	0.435	0.278	2.8111e-11
USP53	1.11012e-15	0.456491	0.152	0.128	2.98623e-11
LRP1B	1.11641e-15	0.342014	0.111	0.088	3.00314e-11
ATRNL1	1.36067e-15	-0.595616	0.242	0.309	3.66021e-11
PDIA4	1.58227e-15	-0.252609	0.134	0.165	4.2563e-11
KANK1	1.60672e-15	0.401175	0.135	0.082	4.32207e-11
SLIT3	1.97811e-15	0.340356	0.372	0.315	5.32111e-11
RNF152	6.05325e-15	0.712307	0.27	0.184	1.62832e-10
DST	7.2007e-15	-0.280992	0.827	0.903	1.93699e-10
AKAP17A	1.13502e-14	-0.231453	0.146	0.166	3.0532e-10
IL33	1.24203e-14	0.498169	0.236	0.273	3.34106e-10
SUSD4	1.26607e-14	1.13484	0.135	0.038	3.40573e-10
PDE3A	1.70097e-14	0.2184	0.322	0.276	4.57561e-10
RRM2B	1.70098e-14	0.502317	0.158	0.083	4.57564e-10
ANTXR1	2.13064e-14	0.26304	0.511	0.452	5.73141e-10
IGFBP4	2.40098e-14	0.326813	0.412	0.345	6.45863e-10
DOCK5	2.65414e-14	0.407563	0.26	0.175	7.13963e-10
ALDH1A3	2.86941e-14	0.902623	0.176	0.097	7.71872e-10
TGFB3	7.33163e-14	0.41174	0.144	0.105	1.97221e-09
TWIST2	1.29666e-13	0.218718	0.153	0.105	3.48803e-09
PAX8-AS1	1.39476e-13	-0.262263	0.078	0.108	3.7519e-09
CCN4	1.55134e-13	0.499796	0.121	0.068	4.1731e-09
SAT1	1.60453e-13	0.591132	0.367	0.279	4.31619e-09
COBLL1	2.21839e-13	0.377429	0.231	0.16	5.96748e-09
WT1	2.60945e-13	0.355371	0.253	0.191	7.01943e-09
C6orf141	3.97548e-13	0.586258	0.124	0.064	1.06941e-08
CCBE1	5.39536e-13	-0.424557	0.082	0.101	1.45135e-08
RBFOX2	5.72e-13	-0.217671	0.789	0.805	1.53868e-08
FAM13C	6.36946e-13	0.30542	0.207	0.148	1.71339e-08
DYNC1I1	8.09975e-13	0.37782	0.238	0.161	2.17883e-08
MMP2	1.03025e-12	-0.874527	0.27	0.386	2.77136e-08
AC087564.1	1.40113e-12	-0.383924	0.126	0.161	3.76905e-08
GNAI1	1.48945e-12	0.515238	0.251	0.165	4.00661e-08
KCND2	1.87819e-12	0.4246	0.347	0.31	5.05232e-08
CTNNB1	1.88989e-12	0.413032	0.529	0.408	5.0838e-08
MTHFD1L	2.72803e-12	0.548341	0.403	0.269	7.33839e-08
FKBP5	2.74977e-12	0.496727	0.258	0.167	7.39689e-08
TIGAR	2.86335e-12	0.46965	0.107	0.052	7.70242e-08
IFITM1	3.96514e-12	0.535978	0.154	0.108	1.06662e-07
NPAS3	4.02175e-12	0.651464	0.449	0.327	1.08185e-07
MMP16	4.49392e-12	-0.832203	0.108	0.199	1.20887e-07
DSCAML1	6.98586e-12	0.4737	0.142	0.095	1.8792e-07
SLC2A13	7.6913e-12	0.463654	0.273	0.183	2.06896e-07
ESR1	8.08097e-12	0.460609	0.322	0.241	2.17378e-07
ST3GAL1	1.00382e-11	0.37578	0.264	0.207	2.70027e-07
IGFBP5	1.75852e-11	-0.567457	0.384	0.629	4.73041e-07
MAP3K1	1.81592e-11	0.249957	0.189	0.149	4.88482e-07
PODXL	2.01909e-11	0.583486	0.121	0.081	5.43135e-07
SVIL	2.20918e-11	-0.288969	0.54	0.613	5.9427e-07
ALDH1A2	2.35166e-11	0.345367	0.123	0.087	6.32595e-07
APBB2	3.3257e-11	-0.334718	0.519	0.588	8.94615e-07
SORL1	3.61108e-11	1.0556	0.161	0.052	9.7138e-07
FRMD4A	3.89337e-11	0.494085	0.377	0.316	1.04732e-06
PPM1D	4.03543e-11	0.470419	0.186	0.112	1.08553e-06
RBM47	4.22151e-11	0.742385	0.173	0.082	1.13559e-06
ADAMTS17	5.06786e-11	0.436353	0.116	0.076	1.36326e-06
ADAMTS5	6.47683e-11	0.453749	0.125	0.112	1.74227e-06
CCDC102B	7.13782e-11	0.303181	0.237	0.245	1.92007e-06
SNAP25	7.88234e-11	0.233175	0.105	0.081	2.12035e-06
ESR2	1.24557e-10	0.674684	0.161	0.092	3.35058e-06
ARRDC3	1.2794e-10	0.475875	0.183	0.115	3.44159e-06
WLS	1.66105e-10	-0.279983	0.355	0.435	4.46823e-06
DAB1	1.82447e-10	0.550426	0.165	0.088	4.90784e-06
MIR646HG	2.11293e-10	0.234984	0.175	0.14	5.68377e-06
ITGB1	2.62754e-10	-0.423834	0.507	0.564	7.06809e-06
CAMK1D	3.10047e-10	0.53437	0.272	0.187	8.34026e-06
VLDLR-AS1	4.17059e-10	0.208308	0.407	0.369	1.12189e-05
PARD3B	4.30185e-10	0.335173	0.539	0.418	1.1572e-05
CD200	4.51532e-10	0.405182	0.11	0.081	1.21462e-05
PRR5L	5.91491e-10	0.512	0.35	0.254	1.59111e-05
PHC2	6.87942e-10	0.445952	0.455	0.377	1.85056e-05
COL1A1	6.92411e-10	-0.262897	0.777	0.858	1.86259e-05
TMEM117	8.63055e-10	0.241431	0.362	0.282	2.32162e-05
HEYL	9.07698e-10	0.659094	0.146	0.076	2.44171e-05
DENND5B	9.37998e-10	-0.42027	0.345	0.364	2.52321e-05
MT-CO1	1.06358e-09	-0.444133	0.47	0.609	2.86103e-05
SYT1	1.09227e-09	0.2367	0.14	0.143	2.93821e-05
MMP14	1.39831e-09	-0.414225	0.387	0.417	3.76146e-05
LAMA4	1.45394e-09	0.65317	0.439	0.349	3.9111e-05
SSH2	1.61309e-09	0.356261	0.383	0.289	4.33922e-05
RHOBTB3	1.85693e-09	0.395399	0.49	0.421	4.99513e-05
SLC7A8	2.20225e-09	0.350166	0.145	0.105	5.92405e-05
DDAH1	2.30049e-09	0.411796	0.116	0.076	6.18831e-05
CALR	2.30675e-09	-0.291021	0.272	0.316	6.20516e-05
ADGRB3	2.53326e-09	0.331418	0.156	0.169	6.81446e-05
DOK6	2.61621e-09	0.253374	0.166	0.133	7.03761e-05
ENC1	2.63829e-09	0.50781	0.163	0.095	7.09699e-05
LDLRAD3	2.79024e-09	0.602559	0.445	0.322	7.50576e-05
CHSY1	2.86803e-09	0.465582	0.318	0.242	7.71501e-05
UCHL1	3.32082e-09	-0.447277	0.183	0.249	8.933e-05
SAMD12	3.59941e-09	0.46559	0.104	0.068	9.68243e-05
STARD13	3.75728e-09	0.31139	0.503	0.406	0.000101071
CBLB	3.99588e-09	0.201991	0.789	0.762	0.000107489
PIK3R3	4.67124e-09	0.283045	0.142	0.112	0.000125656
FAS	4.72554e-09	0.392282	0.203	0.132	0.000127117
DCP1B	5.25774e-09	0.433917	0.187	0.108	0.000141433
HIVEP3	6.71283e-09	0.265532	0.287	0.238	0.000180575
P4HA3	7.14128e-09	0.623981	0.162	0.088	0.0001921
TIMP2	7.15591e-09	-0.473783	0.303	0.366	0.000192494
CPEB4	7.65852e-09	0.357618	0.283	0.212	0.000206014
RIC1	8.25116e-09	0.205189	0.383	0.308	0.000221956
GRIP1	8.34436e-09	0.379713	0.31	0.248	0.000224463
WWOX	1.19312e-08	-0.216901	0.604	0.642	0.000320949
KCNIP1	1.34058e-08	0.465914	0.125	0.074	0.000360616
ZNF81	1.43672e-08	0.549152	0.201	0.117	0.000386479
TARID	1.57987e-08	0.336661	0.168	0.13	0.000424986
NDRG2	1.69015e-08	0.396694	0.184	0.119	0.000454651
NDUFAF6	1.71712e-08	0.373364	0.162	0.097	0.000461904
ITGA8	1.74164e-08	-0.84485	0.142	0.26	0.000468501
ABCA10	1.75124e-08	-0.354522	0.292	0.319	0.000471083
TAGLN	1.87817e-08	-0.932689	0.065	0.153	0.000505228
MEG3	1.88215e-08	0.393779	0.58	0.497	0.000506298
MGP	2.03374e-08	-0.808993	0.192	0.353	0.000547076
PDE1A	2.13526e-08	0.410961	0.355	0.305	0.000574385
TMTC2	3.36293e-08	0.44409	0.208	0.147	0.000904628
CCDC80	3.3725e-08	-0.413534	0.117	0.192	0.000907202
REV3L	3.39202e-08	0.291502	0.445	0.35	0.000912454
DOCK4	3.60213e-08	0.341918	0.38	0.339	0.000968973
TMEM144	3.82045e-08	0.23649	0.151	0.108	0.0010277
NRCAM	3.86132e-08	0.29361	0.105	0.095	0.0010387
SIPA1L1	3.90378e-08	0.216479	0.385	0.333	0.00105012
ITPR2	3.91252e-08	0.269832	0.467	0.375	0.00105247
FAM155A	4.23578e-08	0.251561	0.157	0.127	0.00113942
KAZN	4.966e-08	0.565137	0.595	0.497	0.00133585
BDNF-AS	5.10086e-08	0.378786	0.176	0.111	0.00137213
KIF16B	5.1818e-08	-0.312163	0.263	0.288	0.0013939
MAPK10	5.47315e-08	0.514287	0.382	0.292	0.00147228
AL356124.1	5.48569e-08	0.524282	0.189	0.17	0.00147565
IQCA1	7.99269e-08	0.413386	0.105	0.064	0.00215003
PHACTR1	8.59959e-08	0.534877	0.317	0.224	0.00231329
TMC1	9.38507e-08	0.611906	0.125	0.101	0.00252458
COL15A1	9.52256e-08	0.638426	0.446	0.359	0.00256157
PAG1	9.59822e-08	0.505151	0.151	0.109	0.00258192
PPA1	9.99323e-08	0.270382	0.101	0.069	0.00268818
RBPMS	9.99985e-08	0.207079	0.511	0.412	0.00268996
NFAT5	1.05942e-07	0.203598	0.665	0.529	0.00284984
SLC25A13	1.14624e-07	0.426642	0.404	0.291	0.00308337
SMS	1.15916e-07	-0.205291	0.092	0.103	0.00311814
PHF10	1.25782e-07	0.378177	0.113	0.064	0.00338353
KIF21A	1.41549e-07	0.265013	0.14	0.114	0.00380766
SLC6A6	1.47379e-07	-0.48582	0.132	0.192	0.00396449
CDK6	1.47719e-07	0.34857	0.328	0.23	0.00397364
ADARB1	1.6059e-07	0.257309	0.111	0.072	0.00431987
EDA	1.6153e-07	0.920918	0.336	0.206	0.00434515
ANGPTL4	1.91503e-07	-0.293906	0.163	0.189	0.00515144
GLIS3	1.9236e-07	0.412513	0.638	0.494	0.00517447
CD99	2.13666e-07	-0.586502	0.194	0.263	0.00574761
CCDC178	2.32138e-07	0.26389	0.131	0.094	0.00624452
NXN	2.4106e-07	0.451203	0.161	0.096	0.00648453
RPS27L	2.41104e-07	0.268678	0.182	0.129	0.0064857
CFLAR	3.24899e-07	0.305282	0.258	0.193	0.00873978
LGALS1	3.30231e-07	-0.979619	0.142	0.254	0.00888321
SLC2A14	3.53417e-07	0.759958	0.13	0.056	0.00950692
RFX7	3.69885e-07	0.37708	0.403	0.288	0.00994991
NCAM1	3.79928e-07	-0.511919	0.183	0.262	0.0102201
P4HB	3.855e-07	-0.217137	0.309	0.326	0.01037
NEK10	4.00843e-07	0.508788	0.138	0.124	0.0107827
FGF7	4.04083e-07	0.894638	0.279	0.211	0.0108698
NRK	4.73895e-07	-1.16965	0.187	0.275	0.0127478
DUXAP8	4.7788e-07	0.53751	0.111	0.062	0.012855
LIMK2	4.88896e-07	0.223564	0.124	0.089	0.0131513
COL24A1	4.95485e-07	-0.513919	0.089	0.139	0.0133285
PDE4D	5.33222e-07	0.408067	0.206	0.203	0.0143437
PRKX	5.35886e-07	0.44948	0.113	0.063	0.0144153
PRKCA	5.37291e-07	0.249011	0.662	0.602	0.0144531
CCDC186	5.61482e-07	0.230202	0.125	0.087	0.0151039
TAFA2	5.71507e-07	0.562952	0.133	0.079	0.0153735
COL4A1	6.24821e-07	0.388915	0.517	0.442	0.0168077
C1GALT1	6.49169e-07	0.394764	0.117	0.072	0.0174627
KLHDC1	6.55546e-07	0.221186	0.13	0.091	0.0176342
KIAA1211	6.67779e-07	-0.201126	0.121	0.137	0.0179633
THRB	7.32424e-07	0.269352	0.198	0.167	0.0197022
MIR29B2CHG	7.45489e-07	0.25546	0.225	0.168	0.0200536
EEF1A1	8.20976e-07	-0.490278	0.431	0.555	0.0220842
FAM107B	8.30933e-07	0.297447	0.127	0.097	0.0223521
PSME4	8.6051e-07	-0.242368	0.326	0.322	0.0231477
SLC35B3	8.93835e-07	0.26822	0.168	0.117	0.0240442
C11orf96	9.46235e-07	0.247034	0.144	0.141	0.0254537
LIN7A	9.92263e-07	0.36734	0.116	0.071	0.0266919
FLNA	1.06862e-06	-0.407714	0.205	0.258	0.0287458
CERT1	1.31308e-06	0.43322	0.34	0.242	0.0353218
ZBTB46	1.36416e-06	0.401479	0.328	0.225	0.0366958
PGR	1.38432e-06	0.251238	0.164	0.131	0.0372383
KCNK3	1.47776e-06	0.269899	0.112	0.084	0.0397516
XAF1	1.50758e-06	0.248419	0.244	0.187	0.0405538
PRAG1	1.79314e-06	0.370772	0.205	0.138	0.0482355
THSD4	1.80665e-06	0.781334	0.199	0.141	0.0485989
TBX3	1.85775e-06	0.259657	0.25	0.204	0.0499735
UBR3	1.94721e-06	0.212155	0.471	0.374	0.0523801
STUM	2.11619e-06	0.640634	0.101	0.044	0.0569256
TMEM135	2.2565e-06	0.283259	0.464	0.372	0.0606997
GALNT17	2.34653e-06	0.410239	0.149	0.093	0.0631217
PID1	2.55128e-06	0.257621	0.374	0.352	0.0686295
KIF26B	2.63137e-06	0.295049	0.129	0.09	0.0707839
COL3A1	2.66256e-06	-0.291192	0.719	0.79	0.0716229
NFE2L1	2.73147e-06	-0.237708	0.092	0.115	0.0734765
BCL3	3.10591e-06	0.219685	0.112	0.084	0.0835489
LDLRAD4	3.15814e-06	0.289058	0.167	0.131	0.084954
SIRPA	3.40005e-06	0.392614	0.108	0.062	0.0914613
ANXA5	3.57264e-06	-0.302372	0.275	0.322	0.0961039
METTL25	3.61249e-06	0.301967	0.143	0.092	0.097176
TP53INP1	3.78022e-06	0.257047	0.134	0.092	0.101688
EBF1	3.99359e-06	0.240245	0.586	0.464	0.107427
IL1RAP	4.01538e-06	0.326846	0.115	0.075	0.108014
RB1	4.11282e-06	0.397019	0.411	0.29	0.110635
MAPKAPK2	4.78515e-06	0.242219	0.257	0.214	0.12872
SLC17A5	4.92465e-06	0.227142	0.1	0.073	0.132473
ZNF431	5.47737e-06	-0.319522	0.224	0.233	0.147341
EML5	5.68284e-06	-0.337669	0.097	0.114	0.152869
EGLN1	5.76618e-06	0.383622	0.214	0.139	0.15511
PLPP1	5.94167e-06	0.228232	0.237	0.197	0.159831
TIPARP	6.09663e-06	0.233824	0.15	0.114	0.163999
HDLBP	6.58914e-06	-0.200843	0.369	0.368	0.177248
TSGA10	6.68699e-06	0.272115	0.149	0.1	0.17988
OSMR-AS1	7.01615e-06	0.299627	0.381	0.284	0.188734
GUCY1A1	8.25028e-06	0.26306	0.175	0.14	0.221933
PMEPA1	8.3147e-06	0.44716	0.136	0.086	0.223665
ADAMTS4	8.32692e-06	0.306678	0.112	0.078	0.223994
MID1	8.41293e-06	0.472372	0.135	0.078	0.226308
FAM198B-AS1	8.47844e-06	0.242342	0.179	0.13	0.22807
FAM200B	8.74104e-06	0.229508	0.103	0.071	0.235134
SLC39A8	8.78692e-06	0.355771	0.108	0.072	0.236368
KCNMB2-AS1	8.91717e-06	0.45256	0.106	0.059	0.239872
ACOT11	9.11777e-06	0.302905	0.1	0.064	0.245268
MIR503HG	9.46775e-06	0.44255	0.159	0.106	0.254683
CANX	1.16586e-05	-0.232184	0.286	0.313	0.313618
RBPJ	1.36635e-05	-0.234499	0.27	0.274	0.367549
ZNF641	1.4839e-05	0.262887	0.102	0.068	0.399169
RBMS3	1.54302e-05	0.208749	0.809	0.746	0.415073
ARHGAP26	1.63779e-05	0.525918	0.206	0.16	0.440566
ZNF626	1.64565e-05	0.206202	0.222	0.169	0.442679
CASD1	1.68322e-05	0.272223	0.232	0.167	0.452787
GPC6	1.70953e-05	0.462314	0.808	0.855	0.459864
SESN1	1.74337e-05	0.32278	0.241	0.167	0.468965
DLEU2	1.82852e-05	0.587746	0.544	0.388	0.491872
TSC22D2	1.83431e-05	0.248239	0.312	0.236	0.493429
RPLP1	1.97557e-05	-0.612532	0.245	0.337	0.531428
SERPINF1	2.44992e-05	-0.613415	0.104	0.165	0.65903
PCNX2	2.49359e-05	0.24576	0.403	0.316	0.670775
NFKB1	2.72883e-05	0.279308	0.278	0.2	0.734056
UBE2D3	2.77778e-05	0.224677	0.484	0.381	0.747224
CD9	2.81819e-05	0.221378	0.124	0.122	0.758092
AC007364.1	2.83485e-05	0.255291	0.11	0.082	0.762574
IGF2BP2	2.85001e-05	-0.47038	0.147	0.216	0.766653
ZNF423	2.94542e-05	0.260828	0.242	0.177	0.792317
OSBPL3	2.9512e-05	0.376331	0.156	0.098	0.793873
ACSM3	2.99742e-05	-0.526464	0.285	0.361	0.806307
ANKRD28	3.00933e-05	-0.278529	0.297	0.304	0.80951
PCDH11X	3.09085e-05	-0.487745	0.081	0.123	0.831439
CD63	3.3623e-05	-0.305679	0.266	0.275	0.90446
ABO	3.37135e-05	0.452421	0.192	0.123	0.906894
RAD51B	3.67924e-05	0.454982	0.618	0.584	0.989716
RRAS2	3.83215e-05	0.329582	0.146	0.097	1
FBXW7	3.85747e-05	0.272432	0.453	0.346	1
SGCD	3.93145e-05	-0.291508	0.326	0.34	1
PREX2	3.97538e-05	0.416182	0.106	0.075	1
ZNF516	4.17626e-05	0.42295	0.433	0.332	1
UBE2D2	4.38112e-05	0.982448	0.241	0.195	1
ABTB2	4.61978e-05	0.345995	0.106	0.065	1
GSK3B	4.63838e-05	0.263118	0.623	0.486	1
FNDC3A	4.8579e-05	0.251792	0.577	0.51	1
HS2ST1	5.15109e-05	0.325421	0.459	0.394	1
MITF	5.48885e-05	0.249329	0.217	0.173	1
PLSCR4	5.49406e-05	0.281494	0.352	0.278	1
COL4A2	5.67915e-05	0.214642	0.563	0.498	1
IGFBP2	5.71741e-05	-0.516201	0.185	0.23	1
LEPR	6.11236e-05	0.208108	0.103	0.072	1
ANXA4	6.45027e-05	0.258506	0.207	0.158	1
ME3	6.45165e-05	0.281286	0.234	0.173	1
FAP	6.64965e-05	0.267043	0.316	0.306	1
SULF2	6.82145e-05	0.265291	0.236	0.193	1
ARNT	6.90309e-05	0.23226	0.243	0.195	1
PPM1K	7.03184e-05	0.365606	0.162	0.118	1
ARHGAP5	7.15229e-05	0.31737	0.384	0.293	1
ZNF189	7.25884e-05	0.36291	0.153	0.097	1
ARIH1	7.32964e-05	0.201522	0.487	0.399	1
MAGI3	7.45899e-05	0.228822	0.301	0.243	1
CMTM6	8.65728e-05	0.472224	0.108	0.07	1
LMAN1	8.71632e-05	-0.208699	0.253	0.267	1
ITGB8	9.47057e-05	0.938663	0.105	0.11	1
KCTD8	9.5754e-05	-0.675198	0.155	0.19	1
DACH1	9.77094e-05	0.251515	0.1	0.07	1
LINC01876	0.000100617	0.256715	0.1	0.064	1
CRPPA	0.00010304	0.241201	0.156	0.112	1
BMPER	0.000103154	-0.614175	0.144	0.178	1
GPRIN3	0.000104141	0.691206	0.116	0.076	1
GPHN	0.000104456	0.47321	0.592	0.426	1
NBL1	0.00010478	-0.437913	0.257	0.298	1
NEO1	0.000105852	0.278528	0.247	0.189	1
TMEM30A	0.000105994	0.228165	0.261	0.205	1
PLXDC1	0.000106745	0.404689	0.152	0.096	1
ITFG1	0.000107521	0.258361	0.471	0.373	1
PPIB	0.000108394	-0.554635	0.277	0.344	1
BX284613.2	0.000108987	-0.65759	0.076	0.117	1
SPRED1	0.000109403	0.296339	0.525	0.42	1
GNS	0.000111351	-0.248306	0.115	0.144	1
USP54	0.000112188	0.230411	0.171	0.133	1
C2orf27A	0.00011478	0.556421	0.256	0.162	1
ZFC3H1	0.000114968	0.208375	0.373	0.295	1
TUBA1A	0.000116387	-0.262718	0.093	0.111	1
FN1	0.000116636	-0.611057	0.552	0.688	1
RNF180	0.000116786	0.280032	0.285	0.212	1
JUND	0.000118501	0.473555	0.104	0.055	1
ARL15	0.000122649	0.241368	0.508	0.417	1
PCLO	0.000122759	0.283165	0.118	0.083	1
GRID1	0.000131064	-0.204018	0.116	0.14	1
PALM2-AKAP2	0.000138598	0.308932	0.461	0.417	1
HPS1	0.000139626	0.221127	0.144	0.103	1
ILF3	0.000139924	-0.266723	0.174	0.204	1
TLE1	0.000141993	0.25721	0.135	0.096	1
RBMS1	0.000145445	0.305834	0.887	0.816	1
COPS7B	0.000147733	0.219541	0.103	0.074	1
PDZD2	0.000151271	0.309421	0.185	0.135	1
SLC47A1	0.000157944	0.779079	0.142	0.053	1
KLHL13	0.000161018	0.330933	0.153	0.11	1
GLCE	0.000172204	0.241548	0.134	0.091	1
NOTCH2NLC	0.000175788	0.323349	0.199	0.142	1
PTPRD	0.000188914	-0.259904	0.27	0.284	1
NLK	0.000194985	0.327325	0.359	0.268	1
FAM120B	0.000200714	0.227007	0.401	0.309	1
RPS8	0.00020369	-0.467423	0.245	0.319	1
OSMR	0.000205709	0.206548	0.458	0.391	1
SLC12A2	0.000210051	0.431449	0.204	0.146	1
PCBP1-AS1	0.000221861	-0.236949	0.174	0.195	1
TMEM150C	0.000227578	0.284426	0.102	0.065	1
PRKCH	0.000230871	0.301383	0.116	0.082	1
CCDC90B	0.000244235	0.313083	0.178	0.12	1
EGFLAM	0.000246808	0.568328	0.108	0.057	1
USP47	0.000248219	0.21189	0.475	0.385	1
CUEDC1	0.000248317	0.246514	0.112	0.074	1
ZNF462	0.000249213	0.262794	0.3	0.237	1
STAR	0.000252433	0.320781	0.376	0.341	1
HSD17B12	0.00026002	0.209601	0.126	0.092	1
POSTN	0.000277714	-0.31956	0.063	0.106	1
C1S	0.000283611	-0.314346	0.364	0.396	1
STK3	0.000288262	-0.241819	0.639	0.64	1
ORC5	0.000293123	0.287921	0.164	0.118	1
RPL41	0.000300407	-0.494113	0.264	0.351	1
COL8A1	0.000301865	0.423399	0.306	0.253	1
FBXO22	0.000305884	0.443917	0.23	0.151	1
CHD9	0.000307793	0.288129	0.819	0.736	1
ADAM12	0.000310395	-0.298282	0.314	0.342	1
RHOJ	0.000317396	0.222691	0.229	0.193	1
SELENOT	0.000330758	0.271673	0.104	0.071	1
SLF2	0.000338034	0.259072	0.366	0.298	1
TACC2	0.000346897	0.202339	0.182	0.143	1
MDFIC	0.000358772	0.307889	0.321	0.249	1
MT-ND4	0.000362428	-0.731538	0.19	0.271	1
TPM2	0.000373363	-0.39356	0.282	0.325	1
MAP3K13	0.000383863	0.321813	0.23	0.169	1
AMMECR1	0.000384375	0.275195	0.202	0.149	1
EMILIN1	0.000390286	-0.301063	0.222	0.252	1
TRPC1	0.000404933	0.255173	0.367	0.293	1
RPS18	0.000411167	-0.499836	0.187	0.265	1
ZNF98	0.000417072	-0.38693	0.128	0.159	1
ELOVL6	0.000425359	0.211764	0.115	0.081	1
SYNJ1	0.000435349	0.2188	0.125	0.088	1
ROBO1	0.000437017	0.212338	0.534	0.444	1
YAF2	0.000437202	0.205817	0.254	0.194	1
TMX4	0.000466306	0.218711	0.127	0.115	1
TM7SF3	0.000467494	0.217607	0.13	0.092	1
RPL36	0.000483627	-0.555976	0.114	0.18	1
ZNF10	0.000490446	0.20655	0.202	0.156	1
MAML3	0.000495285	-0.201434	0.498	0.575	1
MED23	0.000501674	0.234879	0.163	0.12	1
UQCRC2	0.000519773	0.218951	0.188	0.14	1
LONRF2	0.000520929	0.357857	0.248	0.201	1
CDK14	0.000523356	0.285419	0.709	0.612	1
IL6ST	0.000526258	-0.254971	0.378	0.406	1
IGSF11	0.000532104	-0.440464	0.099	0.13	1
BTRC	0.000540344	0.206082	0.45	0.372	1
DZIP1L	0.000543443	0.353103	0.174	0.122	1
XPC	0.000546147	0.269082	0.199	0.146	1
EMX2OS	0.000551222	0.28271	0.1	0.075	1
PTPN14	0.000552656	0.237634	0.3	0.228	1
ACTR3C	0.000555747	0.22433	0.101	0.071	1
RPL10	0.000560509	-0.40754	0.32	0.393	1
UGCG	0.000562945	0.232461	0.177	0.133	1
TRIM22	0.000579288	0.311992	0.239	0.172	1
ME1	0.000588826	0.317693	0.331	0.251	1
NUPR1	0.000649593	-0.210217	0.093	0.109	1
ZNF208	0.000668411	0.231204	0.147	0.106	1
NBEA	0.000669255	0.223652	0.474	0.377	1
NHS	0.000685553	0.209848	0.426	0.345	1
SLC19A2	0.000731098	0.318199	0.119	0.08	1
CDK17	0.000734729	0.213912	0.354	0.288	1
SLC19A1	0.00073728	0.384877	0.109	0.062	1
CRYBG3	0.000738069	0.235309	0.217	0.173	1
FAM120C	0.000740411	0.260533	0.12	0.081	1
BOC	0.000747462	0.30921	0.242	0.175	1
YTHDC2	0.000753339	0.20316	0.302	0.247	1
DENND1A	0.000772255	0.220849	0.425	0.335	1
NFKBIZ	0.000797816	0.209321	0.176	0.135	1
NEK7	0.000812564	0.213512	0.359	0.309	1
SMIM3	0.000812564	0.241079	0.155	0.116	1
C1orf43	0.000850816	0.292117	0.154	0.107	1
SEPTIN11	0.000867618	0.356147	0.319	0.242	1
WDR91	0.000878207	0.240978	0.108	0.076	1
EPM2AIP1	0.00088275	0.251218	0.162	0.112	1
FRMD5	0.000924916	0.276556	0.178	0.165	1
BICC1	0.000934617	0.206371	0.657	0.627	1
BSDC1	0.000944476	0.211018	0.124	0.092	1
ZNF385B	0.000960133	-0.761045	0.09	0.157	1
RPLP0	0.000969764	-0.560779	0.267	0.356	1
MYL9	0.000983978	-0.592344	0.138	0.202	1
EEA1	0.00098938	0.202095	0.441	0.365	1
SCD5	0.00100136	0.262917	0.287	0.233	1
EXTL3	0.00101322	0.218425	0.105	0.075	1
CCNK	0.00102344	0.277143	0.106	0.069	1
KLHDC8A	0.00102516	-0.405307	0.24	0.267	1
ALDH3A2	0.00108841	0.528613	0.16	0.088	1
EFNA5	0.00111476	0.204668	0.302	0.255	1
PDGFD	0.0011673	0.309239	0.357	0.278	1
RAP1GDS1	0.00120352	0.212258	0.316	0.247	1
AK3	0.00123713	0.272746	0.231	0.171	1
SASH1	0.00123739	0.243994	0.207	0.166	1
BBS2	0.00127133	0.317933	0.149	0.106	1
GNG11	0.00128879	-0.281508	0.083	0.105	1
SAR1B	0.00129406	0.211667	0.131	0.097	1
LNPK	0.00131453	0.256861	0.155	0.11	1
MRAS	0.00131806	0.257868	0.159	0.125	1
PLCXD3	0.00131913	-0.801448	0.232	0.342	1
PEX13	0.00134827	0.271343	0.152	0.104	1
R3HDM1	0.00138278	0.263064	0.37	0.284	1
LINC00472	0.0014214	0.228675	0.139	0.109	1
FTL	0.00142405	-0.33225	0.367	0.408	1
MEDAG	0.0014813	0.254738	0.1	0.087	1
FBXO21	0.00148479	0.270113	0.222	0.172	1
AL139383.1	0.00157001	0.232901	0.359	0.309	1
ALCAM	0.00163525	0.353991	0.173	0.133	1
LRCH1	0.00163702	0.206065	0.347	0.28	1
VASH1	0.0016507	0.318863	0.18	0.13	1
INHBA	0.00165996	0.266421	0.112	0.088	1
ZC3H12C	0.00184034	0.262171	0.262	0.215	1
FILIP1	0.00184475	0.392939	0.118	0.082	1
SLC38A1	0.00185435	0.250973	0.285	0.229	1
FAM227B	0.00185662	0.260973	0.127	0.089	1
ZNF654	0.00192484	0.295815	0.251	0.182	1
FZD4	0.00195709	0.226283	0.185	0.148	1
RARS2	0.0020057	0.201366	0.322	0.263	1
MT-ND2	0.00204778	-0.553377	0.134	0.186	1
PCSK1	0.00204903	0.661675	0.142	0.074	1
ZADH2	0.00209939	0.231475	0.101	0.067	1
AC007319.1	0.00213377	0.55198	0.166	0.116	1
SREBF2	0.00213718	0.223101	0.153	0.112	1
SCN7A	0.00214032	-0.443361	0.111	0.155	1
TNFRSF10D	0.00217949	0.290946	0.105	0.065	1
FHOD3	0.00218588	0.262795	0.382	0.313	1
ANKRD26	0.00224506	0.231716	0.234	0.177	1
GLI2	0.00227161	0.249889	0.357	0.281	1
HNRNPA1	0.00233692	-0.370152	0.184	0.232	1
LINC02615	0.00234707	0.282726	0.115	0.076	1
SFXN1	0.00245219	0.251162	0.205	0.154	1
KANSL1	0.00249101	-0.63218	0.674	0.835	1
NPM1	0.00251538	-0.247082	0.197	0.22	1
GUCY1B1	0.00252723	0.348162	0.188	0.132	1
CARMN	0.00254928	0.318865	0.432	0.364	1
SORBS2	0.00256952	0.344454	0.171	0.147	1
LPGAT1	0.00265468	0.281449	0.266	0.205	1
BCL6	0.00269401	0.231187	0.192	0.153	1
UBA6-AS1	0.00272247	0.463889	0.367	0.256	1
BAZ1A	0.00274467	0.200514	0.263	0.204	1
TFPI	0.00279077	0.231704	0.34	0.283	1
SEC24A	0.00279657	0.202411	0.17	0.129	1
BHLHE40	0.00282454	0.461434	0.166	0.104	1
SPARC	0.0028617	-0.25679	0.435	0.471	1
PLOD2	0.00287586	0.30259	0.406	0.342	1
NUTM2A-AS1	0.00294875	0.531425	0.398	0.247	1
EEF2	0.00296381	-0.509149	0.239	0.316	1
MAP7	0.00297812	0.212419	0.119	0.084	1
FAM185A	0.00303625	0.248729	0.13	0.089	1
C16orf58	0.00304125	0.237443	0.106	0.076	1
PVT1	0.00305948	0.234272	0.653	0.529	1
IER3	0.00311251	0.260253	0.203	0.174	1
HDAC9	0.00313087	-0.223357	0.122	0.124	1
PKNOX1	0.00323864	0.215647	0.125	0.089	1
PDGFRB	0.0032837	0.22169	0.354	0.32	1
RBM14	0.00332924	0.201611	0.111	0.081	1
RESF1	0.00358946	-0.40009	0.267	0.295	1
RAI14	0.00359935	0.201994	0.478	0.399	1
ZNF827	0.00364869	0.24474	0.323	0.254	1
GOSR1	0.0036614	0.200323	0.216	0.176	1
B4GALT1	0.00370366	0.362717	0.279	0.209	1
PMM2	0.00373291	0.201635	0.246	0.193	1
RPL13	0.00390789	-0.480829	0.204	0.271	1
RASSF9	0.00402849	0.545251	0.164	0.096	1
NSF	0.00413734	0.368819	0.205	0.135	1
HGF	0.00416386	0.237263	0.138	0.155	1
HTRA1	0.00425414	-0.806016	0.469	0.616	1
ARFGEF2	0.00432108	0.204817	0.257	0.203	1
PRSS23	0.00434356	0.450489	0.233	0.175	1
RPS13	0.00446871	-0.410382	0.143	0.206	1
PATJ	0.00458172	0.270013	0.165	0.13	1
RASSF8	0.0045974	0.34513	0.482	0.395	1
MEIS1	0.00462634	0.488758	0.401	0.292	1
AC083870.1	0.00465933	0.242021	0.108	0.074	1
NCK1	0.00467688	0.289181	0.214	0.152	1
MIR31HG	0.00482761	0.459686	0.162	0.126	1
URGCP	0.0048314	0.200412	0.131	0.097	1
CMYA5	0.0048555	0.240305	0.261	0.222	1
C1RL	0.00494872	0.205962	0.17	0.135	1
UBL3	0.00498492	0.240013	0.197	0.151	1
TGFBR3	0.0049856	0.328297	0.344	0.306	1
TRA2A	0.00508367	0.21274	0.385	0.302	1
RPL3	0.00513473	-0.506489	0.196	0.264	1
RAPGEF5	0.00516623	0.645719	0.134	0.106	1
TSTD3	0.00519	0.287469	0.159	0.109	1
METTL15	0.00531785	0.223946	0.453	0.367	1
RFX8	0.00546593	0.31464	0.106	0.086	1
PLD1	0.00554389	0.687737	0.406	0.289	1
PRDM5	0.00568276	0.237205	0.289	0.219	1
SERPING1	0.00571358	-0.363511	0.19	0.237	1
TMSB10	0.00571628	-0.410859	0.269	0.337	1
MAN1A1	0.00588455	-0.241939	0.226	0.247	1
RELCH	0.00592809	0.242075	0.243	0.182	1
MIR181A2HG	0.00627262	0.212869	0.13	0.1	1
ARHGAP22	0.00639891	0.258796	0.16	0.131	1
TMEM87B	0.00641474	0.223356	0.269	0.216	1
GATA4	0.00644766	0.360253	0.36	0.282	1
ST5	0.00647693	0.239982	0.465	0.383	1
LINC01117	0.00654872	0.258911	0.162	0.134	1
RPL11	0.00684022	-0.421789	0.226	0.284	1
RPL29	0.0069922	-0.418795	0.136	0.194	1
ANKRD16	0.00702366	0.255034	0.103	0.069	1
FAM162A	0.00722437	0.242577	0.1	0.065	1
LRIG1	0.00728278	0.338687	0.216	0.162	1
STC1	0.00728382	0.269331	0.11	0.096	1
RCAN2	0.00737468	-0.351991	0.163	0.182	1
STAU2	0.00753643	0.218889	0.33	0.263	1
MFAP4	0.0075723	-0.21989	0.079	0.103	1
THBS1	0.00759565	-0.40372	0.134	0.205	1
PRKRA	0.00765026	0.238694	0.168	0.126	1
KHDRBS3	0.00789293	0.341843	0.146	0.109	1
MTSS1	0.00811749	0.255072	0.341	0.274	1
SNRNP200	0.00817479	-0.209021	0.114	0.127	1
GNA14	0.00824637	0.37117	0.153	0.125	1
TMED3	0.00847736	0.323858	0.16	0.104	1
SLC49A4	0.00853781	0.273763	0.143	0.099	1
FRRS1	0.00855462	0.225835	0.122	0.089	1
DTWD1	0.00869967	0.263227	0.335	0.264	1
EVA1C	0.00912796	0.318848	0.199	0.148	1
SLC22A23	0.00919094	0.218279	0.165	0.128	1
NR6A1	0.00924637	0.228149	0.135	0.095	1
ZNF330	0.00931994	0.201839	0.105	0.076	1
CCNH	0.00945092	0.340323	0.354	0.266	1
NUFIP2	0.00960126	0.212771	0.294	0.235	1
PWRN1	0.0096301	-0.275571	0.159	0.152	1
CLDN11	0.00966128	-0.381718	0.107	0.14	1
ZNF804A	0.00969108	-0.298057	0.099	0.129	1
RHOQ	0.0103047	0.273961	0.209	0.169	1
PLXND1	0.0103851	0.343969	0.171	0.129	1
NUTM2B-AS1	0.0105527	0.244699	0.439	0.344	1
TPCN1	0.0107901	0.264133	0.26	0.191	1
ZFHX4	0.0108484	0.321517	0.137	0.091	1
CD2AP	0.0108857	0.213393	0.254	0.201	1
TFB1M	0.0109385	0.202574	0.148	0.11	1
SLCO3A1	0.011195	0.204794	0.357	0.314	1
PACS1	0.0115029	0.255603	0.368	0.3	1
TNIK	0.0115922	0.239782	0.253	0.216	1
PDK1	0.0119251	0.287066	0.117	0.078	1
PPP1CB	0.0119522	0.348477	0.242	0.19	1
PANK3	0.0120773	0.24922	0.182	0.135	1
TPM4	0.0123488	-0.270702	0.365	0.381	1
SPRY4-AS1	0.0124384	0.290127	0.247	0.18	1
RPL8	0.0125413	-0.267919	0.146	0.196	1
GRK5	0.0127617	0.236893	0.289	0.249	1
RPL18A	0.0127678	-0.253676	0.15	0.209	1
ACBD6	0.0128704	0.309576	0.452	0.357	1
DSE	0.0128762	0.357816	0.432	0.337	1
TRIM38	0.0129868	0.32886	0.23	0.178	1
POLR2J3	0.0130929	0.565661	0.339	0.2	1
TNS2	0.0131501	0.201608	0.202	0.156	1
BAALC	0.0131984	0.347963	0.103	0.067	1
TBC1D8B	0.013267	0.272148	0.159	0.115	1
ANGPT2	0.0135785	0.376112	0.102	0.085	1
LMNA	0.0136088	-0.322769	0.183	0.211	1
GABPB1-AS1	0.0137829	-0.279557	0.176	0.205	1
APPBP2	0.0138386	0.236207	0.311	0.251	1
AL592183.1	0.0138387	-0.280541	0.131	0.163	1
KCTD1	0.0138418	0.262581	0.163	0.119	1
RNLS	0.0138529	0.210225	0.198	0.155	1
NUAK1	0.0141064	0.343781	0.131	0.099	1
RPL34	0.014129	-0.433921	0.163	0.222	1
MVB12B	0.0145522	0.233287	0.151	0.113	1
PLTP	0.0147412	-0.247151	0.163	0.189	1
RPS6	0.0149282	-0.379598	0.182	0.228	1
ZNF720	0.0154987	0.210357	0.194	0.149	1
PPARGC1B	0.0157669	0.264126	0.103	0.072	1
SCML1	0.0157686	0.271295	0.147	0.105	1
ARL17B	0.0159567	-0.683152	0.085	0.17	1
TMTC1	0.0159656	0.408733	0.289	0.216	1
ADAM19	0.0161571	0.388202	0.166	0.118	1
ROBO2	0.016158	-0.410811	0.142	0.188	1
SLC7A1	0.0162343	0.261827	0.12	0.091	1
JAZF1	0.0163333	0.319556	0.435	0.333	1
ARHGAP6	0.0163419	-0.248432	0.425	0.44	1
CFL1	0.0166705	-0.268192	0.143	0.171	1
LATS1	0.0167058	0.223706	0.212	0.161	1
MT-ATP8	0.016944	-0.236559	0.078	0.1	1
RAPH1	0.0172447	0.214499	0.161	0.129	1
CELF2	0.0173428	0.35403	0.31	0.22	1
RPS5	0.0174416	-0.445015	0.107	0.163	1
DCBLD1	0.0174715	0.265548	0.142	0.095	1
HOMER1	0.0175348	0.24442	0.224	0.182	1
TNC	0.0183535	-0.28157	0.078	0.107	1
ELP4	0.0188625	0.297707	0.274	0.2	1
RAB10	0.0188774	0.210308	0.341	0.279	1
CHL1	0.0188898	-0.246258	0.244	0.296	1
AC011246.1	0.0188913	0.245898	0.246	0.218	1
ATP6V0A1	0.0197117	0.224666	0.172	0.138	1
TNFRSF10B	0.0198876	0.442982	0.197	0.127	1
ARRB1	0.0203817	0.280889	0.108	0.07	1
PITPNM3	0.020448	0.516037	0.104	0.058	1
TANGO6	0.0208671	0.203481	0.12	0.088	1
UBAP1	0.0208752	0.247618	0.34	0.265	1
IQCJ-SCHIP1	0.0211316	0.241108	0.136	0.102	1
KSR1	0.0217129	0.420356	0.307	0.212	1
CKAP4	0.0217262	-0.329033	0.119	0.156	1
GJA1	0.021973	0.287195	0.176	0.136	1
UVRAG	0.021974	0.227231	0.383	0.302	1
ANKMY1	0.021975	0.233513	0.125	0.088	1
PARP11	0.0219823	0.210524	0.151	0.116	1
GRIA3	0.0222444	0.249215	0.225	0.17	1
LZTS1	0.0222522	0.389856	0.115	0.073	1
RPS4X	0.0222546	-0.467954	0.189	0.251	1
MYO6	0.0222692	0.208531	0.217	0.179	1
AC108734.4	0.0224717	-0.362848	0.204	0.247	1
RALGAPB	0.02278	0.246794	0.27	0.206	1
ACTG1	0.0228658	-0.35486	0.358	0.423	1
MT-ND4L	0.0234662	-0.332601	0.284	0.334	1
PBX3	0.0237132	-0.654062	0.591	0.675	1
FUT8	0.0238971	0.264103	0.407	0.319	1
AKAP12	0.0239078	-0.415435	0.222	0.284	1
CD47	0.0240037	0.209836	0.184	0.143	1
RPS23	0.0246648	-0.42967	0.158	0.223	1
ATP11A	0.0248933	0.204936	0.192	0.157	1
MAP2	0.0251211	0.215907	0.143	0.114	1
SYNPO2	0.0257283	-0.21422	0.348	0.34	1
RPL12	0.0261609	-0.348274	0.185	0.23	1
SCLT1	0.0262892	0.299607	0.304	0.231	1
MBD4	0.0264914	0.242003	0.148	0.109	1
RCN1	0.0267677	-0.222527	0.212	0.225	1
SSR2	0.0268301	-0.257039	0.144	0.164	1
RBM12B	0.027033	0.204998	0.16	0.119	1
GDAP1	0.0275668	0.241086	0.19	0.139	1
WDR1	0.027993	-0.251691	0.138	0.163	1
MYO1E	0.0281823	0.226545	0.285	0.228	1
LINC01138	0.0282469	0.271884	0.207	0.155	1
BCL2L1	0.028526	0.221688	0.141	0.106	1
SDHA	0.0294678	0.239114	0.302	0.237	1
WHRN	0.0296223	0.329705	0.117	0.076	1
GRK3	0.0296495	0.247085	0.173	0.131	1
TRAF3IP2-AS1	0.0301765	0.349837	0.306	0.232	1
SRGAP2C	0.030514	0.260793	0.188	0.144	1
FAM49A	0.0305873	0.326791	0.132	0.087	1
HSPG2	0.0306591	0.291958	0.19	0.175	1
SETD7	0.0308796	0.231765	0.165	0.128	1
FNDC3B	0.0312434	0.25994	0.947	0.93	1
TEX2	0.0315778	0.218824	0.126	0.095	1
CALCRL	0.0319579	0.422714	0.246	0.211	1
TAB2	0.0320946	0.23575	0.343	0.265	1
FMNL3	0.0320963	0.201621	0.285	0.238	1
RPL28	0.0320989	-0.438085	0.195	0.264	1
DKK3	0.0344698	-0.272923	0.079	0.101	1
KLHL20	0.0349701	0.240411	0.187	0.142	1
JOSD1	0.0354628	0.278005	0.11	0.075	1
COL27A1	0.0356274	0.205451	0.274	0.23	1
ADAMTS14	0.0357702	0.582484	0.113	0.072	1
SOX4	0.0359481	-0.423954	0.174	0.222	1
SRSF2	0.0365704	0.31047	0.215	0.149	1
AHNAK	0.0366313	-0.261436	0.205	0.243	1
PPP1R13B	0.0368871	0.291245	0.185	0.136	1
RPS3	0.0371921	-0.377045	0.193	0.248	1
CDKL1	0.0373239	0.242022	0.105	0.071	1
CILP	0.0379359	0.58564	0.206	0.151	1
FAM126A	0.0382202	0.278168	0.222	0.184	1
CTSK	0.0382354	-0.312938	0.08	0.104	1
SLC30A7	0.0382485	0.229486	0.259	0.205	1
TBC1D22B	0.0395866	0.262037	0.164	0.124	1
MOB3B	0.0399901	-0.301139	0.154	0.181	1
ZNF337	0.0407269	0.274961	0.114	0.078	1
RNF130	0.0413189	0.21424	0.306	0.242	1
ZRANB2-AS2	0.0417135	0.251107	0.194	0.146	1
NID1	0.0425678	0.248279	0.198	0.157	1
RPS28	0.0436063	-0.451558	0.179	0.235	1
SRPX2	0.0437582	0.390271	0.197	0.137	1
BTBD10	0.044203	0.269714	0.24	0.18	1
LITAF	0.0450476	0.303268	0.124	0.092	1
SLC7A14-AS1	0.0450531	-0.246106	0.092	0.103	1
EEF1G	0.0451255	-0.452938	0.133	0.183	1
CTTNBP2	0.0455036	-0.291344	0.149	0.17	1
RPL37A	0.0460256	-0.35676	0.175	0.217	1
TMEM51	0.0463995	0.215691	0.129	0.093	1
AC123912.1	0.0465059	0.277143	0.11	0.071	1
GTPBP10	0.0466258	0.221163	0.187	0.144	1
KCNMA1	0.0471757	-0.379367	0.122	0.18	1
EGFR	0.0472322	0.392416	0.331	0.254	1
PAPSS2	0.0473831	0.305047	0.224	0.168	1
EXOC6	0.0475283	0.269867	0.156	0.109	1
NAV1	0.0479956	0.405779	0.367	0.289	1
DGKD	0.0488394	0.241487	0.173	0.127	1
INSR	0.0491477	0.322566	0.302	0.262	1
RNF19A	0.0493502	0.314135	0.299	0.25	1
RANBP17	0.049426	0.256158	0.271	0.23	1
DENND5A	0.0510007	0.23233	0.276	0.215	1
RACK1	0.0510953	-0.281018	0.192	0.231	1
RPL5	0.0521708	-0.258704	0.237	0.266	1
MT-CYB	0.0522601	-0.365972	0.312	0.375	1
PECAM1	0.0522761	0.300767	0.144	0.155	1
RMDN2	0.0524537	0.216552	0.105	0.077	1
LRRC8D	0.0528227	0.23155	0.138	0.102	1
ATF7IP	0.0533222	0.217233	0.411	0.338	1
BAG2	0.0533595	0.387126	0.192	0.133	1
P4HA1	0.0546726	0.295289	0.307	0.24	1
RPLP2	0.0546858	-0.328992	0.113	0.155	1
ELOVL5	0.0551504	0.258361	0.273	0.212	1
DPH6-DT	0.0556425	0.348647	0.208	0.151	1
S100A6	0.0559612	0.463262	0.175	0.192	1
GPCPD1	0.0563621	0.215763	0.246	0.199	1
RPS3A	0.0566034	-0.248993	0.194	0.232	1
SEMA6D	0.0570903	0.240001	0.159	0.127	1
ZNHIT6	0.0573147	0.229723	0.21	0.161	1
PCF11	0.0582935	0.238192	0.16	0.121	1
YAE1	0.0590919	0.234972	0.105	0.072	1
PTPRE	0.0591904	0.422788	0.207	0.169	1
SNCA	0.0603183	0.280252	0.1	0.072	1
INPP1	0.0627477	0.270018	0.151	0.107	1
RPL19	0.0628715	-0.403827	0.178	0.236	1
DMXL2	0.0631612	0.225495	0.259	0.203	1
RAB5A	0.0632853	0.213318	0.217	0.17	1
GPC4	0.0633188	0.224139	0.115	0.104	1
PCED1B	0.0633857	0.233725	0.344	0.277	1
DNAJC16	0.0633884	0.20624	0.135	0.101	1
EXOC2	0.0638264	0.249282	0.261	0.196	1
ATP6V1H	0.0639607	0.209138	0.241	0.193	1
ZNF697	0.0649944	0.210139	0.166	0.133	1
CASP7	0.0661514	0.240217	0.1	0.07	1
ATP6V1A	0.0675635	0.253165	0.212	0.161	1
ZNF141	0.0677525	0.203895	0.16	0.126	1
RPS15	0.0696769	-0.46759	0.111	0.167	1
SNHG29	0.070277	-0.284297	0.147	0.177	1
RPL37	0.0707386	-0.298327	0.209	0.245	1
MYL6	0.0709967	-0.241967	0.213	0.238	1
GPR135	0.0712283	0.207372	0.15	0.116	1
ARHGAP28	0.071708	-0.213256	0.193	0.194	1
PTPN9	0.0723242	0.229579	0.2	0.154	1
MTERF4	0.0727295	0.249542	0.114	0.08	1
NFKBIA	0.0739761	0.246412	0.121	0.092	1
CTTNBP2NL	0.0740175	0.254683	0.207	0.158	1
FBH1	0.0741144	0.297067	0.232	0.173	1
ARL6IP5	0.0751806	-0.222381	0.101	0.119	1
CCDC66	0.0753086	0.222808	0.239	0.182	1
RPL36A	0.0759941	-0.24817	0.093	0.124	1
MAP4K4	0.0765518	0.345063	0.799	0.725	1
FBXO9	0.0775422	0.207883	0.214	0.168	1
VRK2	0.0776051	0.25188	0.238	0.182	1
IQCB1	0.0778785	0.238424	0.226	0.176	1
SERF2	0.0785616	-0.234356	0.2	0.216	1
MCAM	0.0788974	0.292408	0.111	0.103	1
CDK8	0.0789689	0.271783	0.337	0.262	1
VOPP1	0.079555	0.241792	0.245	0.193	1
RAP1A	0.0802809	0.207683	0.339	0.267	1
CACNA2D3	0.081772	0.214887	0.377	0.317	1
CHPF	0.0820494	-0.3844	0.076	0.107	1
ADAMTS1	0.0850494	-0.305659	0.108	0.139	1
MB21D2	0.0863055	0.229195	0.142	0.107	1
AL355612.1	0.0866162	-0.441855	0.107	0.146	1
SHROOM4	0.0870911	0.328465	0.199	0.151	1
CHST15	0.0876482	0.388614	0.172	0.112	1
NCK2	0.0876557	0.237394	0.281	0.224	1
ATF1	0.0877197	0.256252	0.133	0.093	1
RPS9	0.0912553	-0.380785	0.158	0.203	1
TRIM24	0.0927561	0.222834	0.327	0.265	1
ZNF100	0.0928995	-0.321059	0.096	0.128	1
CBWD1	0.0930972	0.3044	0.122	0.077	1
TMOD2	0.0931806	0.208892	0.116	0.083	1
RPS14	0.0944161	-0.329892	0.168	0.213	1
PKDCC	0.0948469	0.597854	0.226	0.13	1
GALNT18	0.0951005	0.547903	0.156	0.136	1
KDM4B	0.0964556	0.213781	0.217	0.172	1
ZNF334	0.0972483	0.203217	0.138	0.104	1
CRIM1	0.0987668	0.213941	0.221	0.199	1
MCFD2	0.0989627	-0.201808	0.147	0.163	1
MT-ND5	0.0999773	-0.285578	0.264	0.313	1
RPL18	0.106242	-0.340013	0.125	0.182	1
LYST	0.106605	0.2075	0.333	0.27	1
TCF25	0.108104	-0.202029	0.281	0.301	1
FAU	0.108879	-0.355115	0.085	0.128	1
B2M	0.109328	-0.42347	0.355	0.407	1
NABP1	0.110601	0.284265	0.13	0.104	1
GMDS	0.110793	0.323092	0.38	0.324	1
RASGRF2	0.110923	-0.206151	0.257	0.299	1
RPS24	0.111112	-0.281497	0.26	0.296	1
MRPS28	0.111251	0.256228	0.204	0.152	1
PIR	0.112808	0.262805	0.18	0.134	1
DUSP16	0.112974	0.220534	0.174	0.129	1
HSD11B1	0.113265	0.368653	0.229	0.174	1
ARMCX5-GPRASP2	0.113423	0.216618	0.227	0.177	1
NPNT	0.120172	-0.277989	0.095	0.115	1
NPC2	0.1215	-0.381732	0.095	0.13	1
AC119674.1	0.121812	0.227059	0.118	0.093	1
RPL32	0.125491	-0.309108	0.172	0.217	1
PLK2	0.125668	0.280532	0.15	0.129	1
PRICKLE1	0.128365	-0.290385	0.239	0.25	1
OXR1	0.134916	0.200151	0.487	0.426	1
MRRF	0.137678	0.213462	0.14	0.108	1
BST2	0.141913	-0.259965	0.143	0.167	1
JADE3	0.143556	0.240766	0.128	0.09	1
CBWD5	0.14411	0.305716	0.138	0.088	1
LINC02691	0.144339	0.238003	0.105	0.071	1
NFIA	0.144624	0.317775	0.591	0.461	1
SOD2	0.144712	0.3194	0.229	0.206	1
ACTB	0.146195	-0.340092	0.389	0.466	1
SKAP2	0.146602	0.359865	0.282	0.208	1
PLXNA2	0.149196	0.296209	0.173	0.17	1
RAB9A	0.150289	0.247868	0.113	0.077	1
AC007389.1	0.150473	0.342568	0.117	0.073	1
NME2	0.152756	-0.372739	0.094	0.129	1
PALMD	0.153534	0.394689	0.165	0.104	1
ST3GAL6	0.154925	0.365402	0.104	0.083	1
TMEM232	0.157261	0.305784	0.123	0.085	1
ERN1	0.157754	0.240858	0.195	0.159	1
RAB30-DT	0.162074	0.209814	0.214	0.166	1
DPF3	0.162716	-0.227308	0.162	0.186	1
CHD7	0.165222	0.266247	0.151	0.116	1
RPL35A	0.165844	-0.3618	0.116	0.16	1
OSBPL10	0.169142	0.220255	0.151	0.131	1
AFDN	0.169603	0.242829	0.289	0.235	1
TLN1	0.170721	-0.221551	0.213	0.228	1
ZNF217	0.173848	0.298267	0.173	0.123	1
CATSPERE	0.174418	0.218665	0.116	0.088	1
LIN52	0.17448	0.204187	0.119	0.086	1
SEL1L3	0.177457	0.285589	0.177	0.135	1
RPL26	0.177655	-0.270817	0.151	0.195	1
SNRK	0.177863	0.412106	0.224	0.168	1
MIR4435-2HG	0.179687	0.300283	0.201	0.17	1
GEM	0.182768	0.296611	0.298	0.247	1
RPS27	0.182891	-0.36988	0.181	0.231	1
SLC27A6	0.184594	-0.647131	0.051	0.1	1
NRP1	0.185513	0.219738	0.579	0.494	1
WASF3	0.186753	0.202097	0.25	0.197	1
ELMO1	0.187105	0.48321	0.326	0.248	1
CHRM3	0.187658	0.529935	0.259	0.176	1
IGFBP7	0.189767	-0.215254	0.484	0.547	1
LYN	0.190152	0.24538	0.124	0.09	1
CMC1	0.193695	0.252927	0.205	0.15	1
OST4	0.196189	-0.228205	0.1	0.119	1
ISLR	0.198209	-0.400392	0.075	0.112	1
BX890604.2	0.199998	0.248875	0.105	0.075	1
LTBR	0.203852	0.217719	0.177	0.136	1
RPL14	0.206495	-0.315652	0.161	0.202	1
KCNC4	0.208537	0.298805	0.115	0.078	1
ZSWIM5	0.2093	0.233714	0.317	0.267	1
CASTOR2	0.210253	-0.235208	0.091	0.113	1
CYTOR	0.211244	0.451555	0.202	0.153	1
ABCD3	0.211937	0.233175	0.217	0.172	1
ETS1	0.215681	0.32854	0.282	0.226	1
PPP3CA	0.21616	0.208847	0.671	0.552	1
MEF2C-AS1	0.217526	0.253124	0.204	0.16	1
RPS15A	0.217891	-0.226998	0.163	0.197	1
LEPROTL1	0.218739	0.239189	0.102	0.07	1
PIGN	0.222711	0.290532	0.254	0.202	1
MIR99AHG	0.222844	-0.323265	0.706	0.747	1
HCG18	0.224607	0.22115	0.237	0.184	1
PTMS	0.224825	-0.247116	0.116	0.132	1
MECOM	0.22513	0.927924	0.102	0.082	1
RHBDD1	0.225361	0.275161	0.234	0.178	1
ENOX2	0.225697	0.272208	0.215	0.161	1
ERG	0.228588	0.411483	0.117	0.086	1
DYRK3	0.228659	0.227714	0.136	0.104	1
LRRK1	0.229048	0.330163	0.188	0.136	1
PLS3	0.230893	-0.224973	0.223	0.234	1
SEC14L1	0.235141	0.336064	0.195	0.164	1
RPL22	0.23595	-0.253132	0.139	0.164	1
RCN3	0.238901	-0.342162	0.105	0.138	1
PWWP2A	0.23924	0.251582	0.221	0.168	1
SPRY4	0.239778	0.215412	0.147	0.113	1
RPL30	0.245052	-0.322549	0.166	0.212	1
NTPCR	0.245631	0.248583	0.129	0.09	1
CXCL12	0.248586	-0.228767	0.081	0.113	1
RPL39	0.249725	-0.34107	0.124	0.169	1
CLIC1	0.250144	-0.256032	0.089	0.115	1
RPL6	0.251709	-0.322884	0.234	0.276	1
ADGRF5	0.261559	0.616039	0.122	0.092	1
APLF	0.262215	0.234103	0.175	0.13	1
INSYN2B	0.263085	0.332979	0.23	0.167	1
TNFRSF21	0.263221	0.503709	0.176	0.107	1
MARK3	0.265059	0.262442	0.545	0.453	1
HIVEP1	0.268189	0.22108	0.304	0.24	1
RPS27A	0.272827	-0.313805	0.151	0.187	1
HS6ST2	0.273546	0.602243	0.181	0.101	1
AC093157.1	0.274647	0.212086	0.171	0.134	1
CCDC146	0.276538	0.219322	0.158	0.118	1
AL139260.1	0.283823	0.362512	0.246	0.176	1
TXN	0.285967	0.223975	0.114	0.093	1
PTMA	0.287634	-0.316119	0.219	0.281	1
RLF	0.290425	0.244824	0.231	0.18	1
MDK	0.293593	-0.218845	0.144	0.178	1
OSBPL6	0.294491	0.417431	0.161	0.102	1
DNAH14	0.297111	0.267361	0.503	0.427	1
RPS12	0.298728	-0.243149	0.188	0.239	1
RPL13A	0.299681	-0.241783	0.155	0.193	1
KDR	0.300075	0.20056	0.103	0.09	1
RPL9	0.305634	-0.216114	0.12	0.147	1
DOCK9	0.314431	0.320034	0.183	0.147	1
EPHA6	0.317124	0.333765	0.116	0.08	1
STEAP2	0.31787	0.268443	0.229	0.177	1
LIMS1	0.325567	0.404661	0.605	0.469	1
RPSA	0.326589	-0.200079	0.152	0.178	1
ANAPC16	0.331208	0.205325	0.191	0.15	1
TUBA1B	0.331279	-0.253721	0.105	0.126	1
TUBB	0.34314	-0.273536	0.154	0.183	1
RPL7A	0.344993	-0.340296	0.202	0.258	1
TBC1D8	0.345837	0.253465	0.205	0.154	1
ITPKB	0.346694	0.244192	0.158	0.133	1
SFMBT1	0.34847	0.22497	0.127	0.093	1
MTHFD2L	0.351611	0.235271	0.182	0.139	1
TAF1B	0.353352	0.21101	0.125	0.093	1
MT-CO3	0.353959	-0.264181	0.339	0.392	1
SEC22A	0.358759	0.234294	0.18	0.131	1
PARP8	0.360371	0.30127	0.278	0.209	1
ZSWIM6	0.363881	0.254323	0.555	0.448	1
PRRG1	0.364779	0.249173	0.139	0.109	1
FHL3	0.365165	0.20819	0.12	0.089	1
YBX3	0.365471	0.229217	0.226	0.177	1
FUT10	0.365815	0.217563	0.164	0.123	1
KIAA0355	0.36839	0.202509	0.156	0.119	1
ADAMTS9	0.369065	-0.313654	0.315	0.365	1
SH3BGRL3	0.369546	-0.409873	0.062	0.101	1
MGST2	0.379912	0.264233	0.108	0.076	1
TBC1D7	0.382004	0.230223	0.103	0.07	1
UBA52	0.382539	-0.279327	0.082	0.107	1
ZNF469	0.384052	0.205278	0.129	0.096	1
GOLGA8A	0.384272	0.510998	0.338	0.22	1
ATP5F1E	0.389127	-0.257563	0.082	0.103	1
UBC	0.390493	-0.210043	0.206	0.232	1
REEP3	0.394302	0.20767	0.296	0.242	1
STAMBPL1	0.394476	0.268482	0.108	0.076	1
FHIT	0.397348	0.335132	0.599	0.478	1
SET	0.399045	-0.212312	0.114	0.141	1
FNIP2	0.402625	0.250256	0.188	0.151	1
RPL4	0.403485	-0.278591	0.154	0.188	1
SELENOF	0.414386	0.215929	0.241	0.198	1
THUMPD2	0.414876	0.215076	0.212	0.171	1
SRP14	0.424793	-0.255049	0.096	0.125	1
RPS21	0.428586	-0.282591	0.099	0.138	1
PEAK1	0.429479	0.215961	0.508	0.44	1
HCG17	0.430784	0.267163	0.149	0.106	1
MGST1	0.432712	0.307125	0.103	0.079	1
AC242426.2	0.434165	0.207363	0.109	0.083	1
MT-ND3	0.434909	-0.27367	0.205	0.238	1
RAPGEF2	0.437164	0.211506	0.365	0.328	1
ENOX1	0.43863	0.342951	0.37	0.299	1
IVNS1ABP	0.441756	0.266849	0.17	0.145	1
IFNAR2	0.449209	0.253738	0.199	0.148	1
MOCOS	0.453274	0.396206	0.139	0.091	1
DDIT4	0.45692	0.312845	0.215	0.159	1
DAPK2	0.462915	0.246408	0.105	0.075	1
ESCO1	0.465868	0.238254	0.205	0.158	1
C2CD2	0.467639	-0.204561	0.109	0.126	1
RPS7	0.468262	-0.28423	0.176	0.218	1
LAMA1	0.473363	0.28042	0.175	0.137	1
RAB23	0.474304	0.200196	0.156	0.118	1
LAMB1	0.488226	0.24096	0.565	0.471	1
SMAD1	0.489019	0.416327	0.195	0.17	1
BHMT2	0.491224	0.307593	0.183	0.13	1
ANGPT1	0.492875	-0.44966	0.128	0.181	1
MT2A	0.493169	-0.417723	0.316	0.411	1
SORBS1	0.501052	-0.300503	0.101	0.128	1
LIMCH1	0.501479	0.456592	0.136	0.117	1
RAB13	0.511074	-0.248556	0.079	0.102	1
TLN2	0.522145	0.335029	0.272	0.206	1
PRRX1	0.526035	0.274756	0.512	0.43	1
MFGE8	0.527218	-0.258952	0.146	0.181	1
GPD2	0.532465	0.228552	0.177	0.141	1
DCAF10	0.544966	0.211397	0.258	0.205	1
RPS2	0.545502	-0.209988	0.2	0.238	1
AC011346.1	0.547172	0.307434	0.12	0.08	1
PLCL2	0.551792	0.298197	0.354	0.278	1
TBL1X	0.554751	0.206282	0.468	0.391	1
SGCZ	0.558289	0.254422	0.458	0.378	1
STK10	0.568687	0.207374	0.106	0.079	1
LCORL	0.57975	0.244397	0.359	0.293	1
ELL2	0.584088	0.223833	0.265	0.214	1
TMEM132C	0.594536	0.524979	0.104	0.054	1
YES1	0.602512	0.246972	0.249	0.201	1
IRS1	0.602847	0.239523	0.163	0.125	1
TM4SF1	0.605524	0.221925	0.102	0.091	1
ARHGAP25	0.608011	0.321014	0.116	0.078	1
TUBB6	0.608811	0.204362	0.226	0.179	1
PDZRN3	0.614003	-0.325344	0.356	0.389	1
SH3KBP1	0.622538	0.236109	0.22	0.17	1
ZNF75D	0.626224	0.285597	0.238	0.185	1
CAVIN3	0.651855	-0.303496	0.087	0.121	1
PLEKHA8	0.660177	0.202481	0.162	0.126	1
FOXO1	0.660412	0.583474	0.556	0.407	1
PHLPP1	0.664311	0.252742	0.181	0.138	1
ADAMTSL1	0.667145	0.243536	0.15	0.141	1
ATG16L2	0.677327	0.257372	0.13	0.091	1
C9orf85	0.679162	0.214743	0.157	0.12	1
SELENOP	0.703281	-0.319597	0.131	0.178	1
RPL35	0.708451	-0.222348	0.106	0.129	1
RPL21	0.708925	-0.229757	0.142	0.165	1
ERGIC1	0.713559	0.210595	0.243	0.194	1
PDE8A	0.722176	0.242923	0.374	0.306	1
SPRED2	0.731981	0.275309	0.318	0.249	1
RNF24	0.736144	0.325784	0.44	0.361	1
TRIM2	0.748109	0.230409	0.278	0.231	1
ABCA6	0.754691	0.284758	0.306	0.253	1
RPS25	0.756351	-0.236754	0.151	0.185	1
CTBS	0.763269	0.204264	0.162	0.126	1
EPHA3	0.763649	-0.360961	0.121	0.173	1
STX18	0.769972	0.2034	0.24	0.194	1
IRF2	0.776582	0.205389	0.205	0.163	1
EFCAB13	0.795397	0.225948	0.148	0.115	1
PLEKHG1	0.810448	0.48124	0.276	0.259	1
CSGALNACT1	0.815407	0.459435	0.29	0.202	1
DENND11	0.857193	0.262472	0.105	0.079	1
BNIP3L	0.861446	0.209552	0.272	0.222	1
ABCA9	0.868905	0.225801	0.263	0.221	1
GAPDH	0.87391	-0.273488	0.278	0.338	1
CDH13	0.888083	-0.259222	0.112	0.154	1
ANGPTL2	0.892252	0.288994	0.249	0.197	1
FLG-AS1	0.909565	0.469543	0.238	0.147	1
PRDX1	0.911298	-0.246417	0.091	0.112	1
AC009093.2	0.920772	0.305464	0.221	0.166	1
CCSER1	0.922253	0.435919	0.111	0.08	1
SUSD6	0.922802	0.304398	0.226	0.178	1
BSG	0.922808	-0.2546	0.124	0.142	1
TGFBR1	0.923233	0.233248	0.188	0.147	1
CREM	0.92418	0.2093	0.164	0.131	1
RGS17	0.928479	0.289997	0.224	0.165	1
FAM219A	0.935445	0.26788	0.189	0.153	1
HK2	0.935959	0.363505	0.197	0.144	1
THBS4	0.936939	0.270391	0.118	0.095	1
RBP1	0.938258	-0.300382	0.169	0.209	1
ARHGAP29	0.940754	0.322223	0.186	0.176	1
CDC14A	0.946974	0.209042	0.153	0.125	1
NAV2	0.95359	-0.25409	0.209	0.257	1
2024-03-03	0.961485	0.365939	0.131	0.084	1
HSPA12A	0.985861	0.21691	0.179	0.14	1
ENOSF1	0.991016	0.25215	0.339	0.274	1
