## Supplemental Data 6 for "A comprehensive multi-omics signature of doxorubicin-induced cellular senescence in the postmenopausal human ovary"

### Sheet: Senescence_genesets
Senescence_genesets
GOBP cellular senescence	Reactome cellular senescence	Reactome SASP	SenMayo	CellAge up	CellAge down	Cell senescence signatures	SASP Atlas IR Fibroblasts	SASP Atlas IR Epithelial	Ovary markers	Buck ovary SASP (Cortex)	Buck ovary SASP (Medulla)
ABL1	ACD	ANAPC1	ACVR1B	AAK1	ABCC6	ABCA3	ZCCHC3	YWHAH	CDKN2A	LUM	LMNA
AKT3	AGO1	ANAPC10	ANG	ABCB1	ACER2	ACYP2	YWHAZ	YBX1	CDKN1A	AGT	LAMA5
ARG2	AGO3	ANAPC11	ANGPT1	ABI3	ACER2	AKR1B1	YWHAQ	XPNPEP3	DNMT1	C4A	VIM
ARNTL	AGO4	ANAPC15	ANGPTL4	ABI3BP	ACLY	AMPD3	YWHAE	WARS	ATM	TGFBI	HSP90AB1
B2M	ANAPC1	ANAPC16	AREG	ACKR1	AGO2	ANGPT1	YWHAB	VTN	CXCR2	KRT6A	FLNB
BCL2L12	ANAPC10	ANAPC2	AXL	ADCK5	AGR2	SLC25A4	YES1	VIM	IL6	THBS1	PLEC
BCL6	ANAPC11	ANAPC4	BEX3	AGT	AKAP4	ANXA4	YEATS4	VDAC3	IL7	H2AC4	VCP
BMPR1A	ANAPC15	ANAPC5	BMP2	AHR	AKR1B1	AOX1	XPO1	VDAC2	IL13	H2AC11	TPM4
CALR	ANAPC16	ANAPC7	BMP6	AKT1	AKT1S1	APLP1	XPNPEP3	VDAC1	CCL8	H2AC7	HSPA8
CDK6	ANAPC2	CCNA1	C3	ALOX15B	AKT3	APP	WDR37	VAT1	CCL13	H2AC20	EEF1A1
CDKN1A	ANAPC4	CCNA2	CCL1	AR	AKTIP	FAS	WDR1	VASP	CSF2	H2AC18	EEF1A1P5
CDKN2A	ANAPC5	CDC16	CCL13	ARF1	ALDH2	ARF4	VWA8	VARS	MMP3	H2AC25	DSP
CDKN2B	ANAPC7	CDC23	CCL16	ARG2	ALDOA	RND3	VPS39	USP9X	MMP9	H2AC6	ATP5F1B
CGAS	ASF1A	CDC26	CCL2	ARG2	ALKBH3	STS	VPS33B	USO1	IGFBP7	H2AC12	PRDX1
ECRG4	ATM	CDC27	CCL20	ARID1A	ANAPC1	ASAH1	VIM	UQCRC1	INK4A-RB	H2AC14	TLN1
EEF1E1	BMI1	CDK2	CCL24	ARID1B	ANLN	ATP2B4	VILL	UGP2	ARF-p53	H2AJ	HSPA1A
FBXO5	CABIN1	CDK4	CCL26	ARID4B	ANXA5	ATP6V1A	VCL	UGDH	IL1A	LRP1	HSPA1B
H2AX	CBX2	CDK6	CCL3	ARPC1B	ANXA5	ATP6V0C	VCAN	UBE2V1	IL1B	THBS4	EEF2
HLA-G	CBX4	CDKN1A	CCL3L1	ARRB1	APEX1	ATP6AP1	VASN	UBA1	IL13	FGG	ALDOA
HMGA1	CBX6	CDKN1B	CCL4	ASF1A	ARID3A	CCND1	VARS	TUFM	IL15	APOA1	MSN
HMGA2	CBX8	CDKN2A	CCL5	ASF1A	ASAH1	BPGM	UTRN	TUBB8	CXCL8	BGN	HSPB1
HRAS	CCNA1	CDKN2B	CCL7	ASXL2	ASPH	BTC	USF2	TUBB6	CXCL1	CD14	LMNB2
ID2	CCNA2	CDKN2C	CCL8	ATF6	ATF3	C3	URB1	TUBB4B	CXCL2	AK2	RPSA2
ING2	CCNE1	CDKN2D	CD55	ATF6	ATF7IP	SLC25A20	UQCRB	TUBB4A	CXCL3	A2M	RPSA
KAT6A	CCNE2	CEBPB	CD9	ATF6	ATG12	CALD1	UPF2	TUBB3	CCL3		TKT
KIR2DL4	CDC16	CXCL8	CSF1	ATF6	ATG4D	CAV2	UFD1L	TUBB2B	CL20		MASP1
KRAS	CDC23	EHMT1	CSF2	ATF6	ATG5	CCND2	UCHL1	TUBB2A	CCL16		HSPE1
MAGEA2	CDC26	EHMT2	CSF2RB	ATF6	ATG7	CCNG1	UBR4	TUBB1	CCL26		CYCS
MAGEA2B	CDC27	FOS	CST4	ATG10	ATM	CD36	UBE2V2	TUBB	MIF		HNRNPA2B1
MAP2K1	CDK2	FZR1	CTNNB1	ATR	ATP6V0A2	CD81	UBE2V1	TUBAL3	AREG		LGALS1
MAP3K3	CDK4	H2AB1	CTSB	ATRAID	ATP6V0C	CDH10	UBA6	TUBA8	EGF		ACTA2
MAPK14	CDK6	H2AC14	CXCL1	ATRX	AURKA	CDKN1A	UBA1	TUBA4B	ANG		ACTG2
MAPKAPK5	CDKN1A	H2AC18	CXCL10	ATRX	AURKB	CDKN2A	TXNRD1	TUBA4A	VEGFA		ACTC1
MIR10A	CDKN1B	H2AC19	CXCL12	ATXN10	BAG3	CDKN2B	TXNL1	TUBA1C	FGF7		ACTA1
MIR146A	CDKN2A	H2AC20	CXCL16	AXL	BAZ1A	CNN1	TXNDC5	TUBA1A	HGF		P3H1
MIR17	CDKN2B	H2AC4	CXCL2	BAP1	BCL11B	COL8A1	TXNDC17	TPD52L2	HRG		PRDX2
MIR188	CDKN2C	H2AC6	CXCL3	BCL2	BCL2L1	SLC31A2	TXLNG	TOR1AIP1	EGF		CRTAP
MIR20B	CDKN2D	H2AC7	CXCL8	BCL2L2	BCL3	COX7A1	TXLNA	TOMM70A	FGF2		SOD2
MIR217	CEBPB	H2AC8	CXCR2	BCLAF1	BCL6	CRYAB	TWSG1	TNPO1	KITLG		H1-4
MIR22	CXCL8	H2AJ	1	BHLHE40	BECN1	CTGF	TWF2	TNKS1BP1	CXCL12		UBB
MIR34A	E2F1	H2AX	EDN1	BHLHE40	BIRC5	CTSB	TWF1	TNFAIP8	PIGF		UBC
MIR543	E2F2	H2AZ1	EGF	BHLHE40	BLVRA	CTSD	TUFM	TMEM109	IGFBP2		RPS27A
MIR590	E2F3	H2AZ2	EGFR	BHLHE40	BMI1	CTSZ	TUBB4B	TMED9	IGFBP3		UBA52
NEK4	EED	H2BC1	EREG	BIN1	BMS1	DAB2	TUBB2B	TMED10	IGFBP4		PSMB1
NEK6	EHMT1	H2BC10	ESM1	BLK	BMS1	DGKA	TUBB2A	TLN1	IGFBP6		ENO1
NSMCE2	EHMT2	H2BC11	ETS2	BMP4	BRCA1	DDB2	TUBA1A	TGM2	IGFBP7		KRT78
NUAK1	EP400	H2BC12	FAS	BMP4	BRD4	GADD45A	TSPAN9	TFPI2	MMP1		CNPY2
OPA1	ERF	H2BC13	FGF1	BMPR2	BRIP1	DIO2	TSN	TES	MMP10		GANAB
PAWR	ETS1	H2BC14	FGF2	BNIP3L	BTG3	DNASE1L1	TRRAP	TCP1	MMP12		LGALS3
PLA2R1	ETS2	H2BC15	FGF7	BRAF	BUB1	DPP4	TRAPPC6B	TBCB	MMP13		ACTR3
PLK2	EZH2	H2BC17	GDF15	BRD7	BUB1B	DUSP3	TPP1	SYNCRIP	MMP14		RSU1
PML	FOS	H2BC21	GEM	BTG1	CALR	DUSP6	TPM4	STRBP	TIMP1		BCAM
PNPT1	FZR1	H2BC3	GMFG	BTG2	CARM1	EDN1	TPM3	STOML2	TIMP2		TPI1
PRKCD	H1-0	H2BC4	HGF	CAPNS1	CBS	EPAS1	TPM2	STC2	SERPINE1		HSPA9
PRKDC	H1-1	H2BC5	HMGB1	CAPNS1	CBX5	EPHA4	TPM1	SQRDL	PLAT		EEF1G
PRMT6	H1-2	H2BC6	ICAM1	CARF	CBX7	CLN8	TPI1	SPTBN1	PLAU		FTL
RBL1	H1-3	H2BC7	ICAM3	CARF	CBX8	FAT1	TPD52L2	SPON1	ICAM1		PSMA6
RSL1D1	H1-4	H2BC8	IGF1	CASP2	CCNA2	EFEMP1	TOR1AIP1	SOD2	ICAM3		CALU
SIRT1	H1-5	H2BC9	IGFBP1	CAV1	CCNB1	FGF2	1	SNX2	TNFRSF11B		NAMPT
SLC30A10	H2AB1	H2BS1	IGFBP2	CAVIN1	CCND3	FHL1	TNIK	SNX1	TNFRSF1A		RBMX
SMC5	H2AC14	H2BU1	IGFBP3	CCL2	CD28	FLNC	TNC	SNRPN	TRAILR3		RBMXL1
SMC6	H2AC18	H3-3A	IGFBP4	CCN2	CDC25A	FN1	TMEM259	SNRPE	TNFRSF10C		LDHB
SPI1	H2AC19	H3-3B	IGFBP5	CCN6	CDC45	FOLR3	TLN1	SNRPB	FAS		FKBP2
SRF	H2AC20	H3C1	IGFBP6	CCND1	CDC7	FTH1	TKT	SND1	UPAR		RRBP1
TBX2	H2AC4	H3C10	IGFBP7	CD34	CDCA2	FUCA1	TIMP2	SLC25A6	IL6ST		CFI
TBX3	H2AC6	H3C11	IL10	CD82	CDCA4	IFI6	TIMP1	SLC25A24	EGFR		H2AZ1
TERC	H2AC7	H3C12	IL13	CDC6	CDH1	GAS6	THOC5	SFPQ	PGE2		H2AZ2
TERF2	H2AC8	H3C13	IL15	CDK18	CDK1	GBA	THBS1	SEC31A	FN1		KRT77
TERT	H2AJ	H3C14	IL18	CDK5	CDK2	GFPT1	TGFBI	SEC22B	MCP1		PKM
TP53	H2AX	H3C15	IL1A	CDK5R1	CDK2	GLB1	TGFB1	SEC14L3	TGFB1		ILF3
TWIST1	H2AZ1	H3C2	IL1B	CDKN1A	CDK2	GLS	TCEB1	SEC14L2	CD74		ARPC2
ULK3	H2AZ2	H3C3	IL2	CDKN1A	CDK2AP1	GLRX	TCAF1	SDHB	CXCL10		SERPIND1
VASH1	H2BC1	H3C4	IL32	CDKN1A	CDK4	GM2A	TBCA	SDHA	CHEK1		1
WNT16	H2BC10	H3C6	IL6	CDKN1B	CDK6	GOLGB1	TBC1D7	SCP2	CHEK2		TGM2
YBX1	H2BC11	H3C7	IL6ST	CDKN1C	CEBPG	GPC1	TBC1D4	SCIN	TRP53		COL8A1
YPEL3	H2BC12	H3C8	IL7	CDKN2A	CENPA	GPER1	TALDO1	SCARB2	HMGA1
ZKSCAN3	H2BC13	H4-16	INHA	CDKN2A	CHAF1B	GRN	TAGLN2	SARS	HMGB1
ZMPSTE24	H2BC14	H4C1	IQGAP2	CDKN2A	CIP2A	GRINA	TAGLN	S100A16	CCL5
ZNF277	H2BC15	H4C11	ITGA2	CDKN2AIP	CIT	HIST1H2BD	SYNPO	S100A11
CCND1	H2BC17	H4C12	ITPKA	CDKN2AIP	CKAP2	HAGH	SYNCRIP	S100A10
	H2BC21	H4C13	JUN	CDKN2B	CLPP	HEXB	SURF2	RRAS
	H2BC3	H4C14	KITLG	CEACAM1	CLSPN	ICAM1	SUMO1	RPSA
	H2BC4	H4C15	LCP1	CEBPB	CLU	IDS	SULT1B1	RPS5
	H2BC5	H4C2	MIF	CHD5	CNOT6	IFI27	SUCLA2	RPS4X
	H2BC6	H4C3	MMP1	CHD5	CNOT6L	SP110	STMN1	RPS3A
	H2BC7	H4C4	MMP10	CHEK1	COX5B	IFIT2	STIP1	RPS23
	H2BC8	H4C5	MMP12	CHEK2	CPT1C	IFIT1	STIM2	RPS20
	H2BC9	H4C6	MMP13	CHUK	CRISPLD2	IFIT3	STC2	RPS2
	H2BS1	H4C8	MMP14	CKB	CSNK1A1	IGF2R	STC1	RPS11
	H2BU1	H4C9	MMP2	CLCA2	CSNK2A1	IGFBP3	SRP72	RPN1
	H3-3A	IGFBP7	MMP3	CPEB1	CTH	IGFBP5	SRI	RPL9
	H3-3B	IL1A	MMP9	CREG1	CTH	IGFBP7	SPTBN1	RPL7A
	H3-4	IL6	NAP1L4	CTNNB1	CTNNAL1	CXCL10	SPIN1	RPL7
	H3C1	JUN	NRG1	CXCL1	CTSB	INPP5D	SPECC1L	RPL5
	H3C10	MAPK1	PAPPA	CXCR2	CTSD	ITGA2	SORBS3	RPL4
	H3C11	MAPK3	PECAM1	CXCR2	CUL4B	ITGAV	SOD2	RPL18A
	H3C12	MAPK7	PGF	CYBB	CUL4B	ITGB5	SOD1	RPL14
	H3C13	NFKB1	PIGF	DAO	CUX1	KCNJ2	SNX9	RPL13
	H3C14	RELA	PLAT	DDB2	CYB5R3	KCNN2	SNRPD3	RPL11
	H3C15	RPS27A	PLAU	DHCR24	CYP26A1	KIF3C	SNRNP200	RHOC
	H3C2	RPS6KA1	PLAUR	DHRS2	DDAH2	L1CAM	SMARCA4	RHOA
	H3C3	RPS6KA2	PTBP1	DLC1	DDB1	LAMB2	SLC33A1	RARS
	H3C4	RPS6KA3	PTGER2	DMTF1	DDIT4	LAMC1	SKIV2L2	RAN
	H3C6	STAT3	PTGES	DPP4	DEK	LOX	SH3BP4	RAD50
	H3C7	UBA52	RPS6KA5	DUSP1	DEPTOR	LOXL2	SH3BGRL3	RAB6B
	H3C8	UBB	SCAMP4	DYRK1A	DGCR8	LRP1	SF3B1	RAB6A
	H4-16	UBC	SELPLG	E2F1	DHX9	LRPAP1	SETD3	RAB33B
	H4C1	UBE2C	SEMA3F	E2F7	DICER1	LUM	SERPINH1	RAB15
	H4C11	UBE2D1	SERPINB4	EEF1E1	DIDO1	MANBA	SERPING1	RAB11B
	H4C12	UBE2E1	SERPINE1	EGLN1	DIRAS3	DNAJB9	SERPINF2	RAB11A
	H4C13	UBE2S	SERPINE2	EGR2	DKC1	MDM2	SERPINE1	RAB10
	H4C14	VENTX	SPP1	EHF	DKC1	MEST	SERPINA1	PTGR1
	H4C15		SPX	EID3	DNMT1	MFGE8	SEC22B	PTER
	H4C2		TIMP2	EIF2AK2	DNMT3A	MMP3	SDAD1	PSME1
	H4C3		TNF	ENG	DNMT3B	MMP12	SCAMP3	PSMD7
	H4C4		TNFRSF10C	ENTPD7	DOT1L	MX1	SART1	PSMD12
	H4C5		TNFRSF11B	EP300	DPY30	MYLK	SAMD4A	PSMD1
	H4C6		TNFRSF1A	EP300	DTL	NAP1L3	S100A11	PSMC6
	H4C8		TNFRSF1B	ERBB2	DUSP16	P2RX5	RUVBL1	PSMC2
	H4C9		TUBGCP2	ERRFI1	DUSP21	SERPINB2	RSF1	PRDX6
	HIRA		VEGFA	ERVW-1	DUSP3	PAM	RRM2B	PRDX5
	HMGA1		VEGFC	ESRRB	DUSP6	PDK2	RPS4Y1	PRDX2
	HMGA2		VGF	ETS1	E2F3	SERPINI1	RPS4X	PPP1R7
	ID1		WNT16	ETS2	ECT2	PLCB4	RPS25	PPP1CB
	IFNB1		WNT2	ETV6	EGFR	PODXL	RPS21	PPP1CA
	IGFBP7			EWSR1	EHMT2	CTSA	RPL21	PPA1
	IL1A			FANCD2	EIF2AK3	PPP1R3C	RPEL1	POTEJ
	IL6			FASN	EIF4EBP1	PRNP	RPE	POTEF
	JUN			FASTK	EIF4G2	PRPS1	RNPS1	POLR3C
	KAT5			FBXO22	ELAVL1	PRRG1	RNH1	PLS1
	KDM6B			FBXO31	ELOA	MASP1	RICTOR	PLEC
	LMNB1			FBXO4	ENDOG	HTRA1	RIC8B	PLBD2
	MAP2K3			FGFR1	ENO1	PSG1	RCN1	PKM
	MAP2K4			FGFR3	EPAS1	PSG2	RBP4	PICALM
	MAP2K6			FOXA1	EPAS1	PSG4	RBMS2	PHPT1
	MAP2K7			FOXO1	EPHA3	PSG5	RBM7	PHB
	MAP3K5			FOXO4	EPHA5	PSG6	RBM3	PGRMC1
	MAP4K4			FOXP3	EPOR	PSG7	RBBP4	PGM3
	MAPK1			GADD45G	ERCC1	PSG9	RB1	PGM2L1
	MAPK10			GATA4	ESPL1	PTPRK	RASA3	PFN2
	MAPK11			GATA4	ESR1	PTPRM	RALBP1	PFKP
	MAPK14			GDF15	EZH2	RARRES3	RAD50	PDLIM4
	MAPK3			GDF15	FBXO5	RRAS	RAD23B	PDLIM1
	MAPK7			GEMIN2	FBXW11	SORT1	RABEP2	PDCD6
	MAPK8			GJA1	FDPS	SAT1	RAB7A	PDCD10
	MAPK9			GKN1	FERMT1	SELENOW	RAB38	PCBP2
	MAPKAPK2			GNG11	FERMT2	SGSH	RAB32	PAFAH1B2
	MAPKAPK3			GNMT	FGF21	SLC1A1	RAB2B	PACSIN2
	MAPKAPK5			GRIK2	FGF21	SLC20A2	RAB2A	OSTF1
	MDM2			GRK4	FIS1	SMPD1	RAB10	NOL3
	MDM4			GRK6	FLT1	SOX4	QSOX1	NME2
	MINK1			HBP1	FNTB	SPARC	QPRT	NIT2
	MIR24-1			HDAC1	FOS	STAT1	QARS	NDRG1
	MIR24-2			HEPACAM	FOXM1	STC1	PXDN	NCSTN
	MOV10			HIPK2	FOXO3	SVIL	PUM2	NCK2
	MRE11			HIRA	FOXP1	VAMP2	PTX3	NCK1
	NBN			HK3	FOXQ1	SYT1	PTPN13	NARS
	NFKB1			HMGA1	FSCN1	TAF13	PTK7	NAP1L4
	PHC1			HMGA2	FXN	TAPBP	PTGES3	MYOF
	PHC2			HNRNPC	FXR1	DYNLT3	PSME1	MYLK4
	PHC3			HOPX	G6PD	TGFB2	PSMD8	MYLK3
	POT1			HRAS	GAPDH	TGM2	PSMB6	MYLK2
	RAD50			HSPA9	GGCT	THBS1	PSMB1	MYLK
	RB1			HTRA1	GLI1	TIMP2	PSMA6	MYL12B
	RBBP4			HTRA1	GMNN	TIMP3	PSMA3	MYL12A
	RBBP7			IFI16	GMNN	TLR3	PSMA1	MYH9
	RELA			IFNG	GMPS	GPR137B	PSAP	MYH10
	RING1			IGFBP1	GPC3	TPM1	PRPS2	MVP
	RNF2			IGFBP3	GRN	TPM2	PRPF8	MPST
	RPS27A			IGFBP5	GRPR	UBE2H	PRPF38A	ME2
	RPS6KA1			IGFBP7	GRSF1	UCHL1	PRODH2	MAPK9
	RPS6KA2			IGFBP7	GRSF1	WFS1	PROCR	MAPK8
	RPS6KA3			IKBKG	GSK3A	WNT5A	PRMT8	MAPK14
	SCMH1			IL1A	GSK3B	ZFAND5	PRMT1	MAPK13
	SP1			IL1R1	GTSE1	BTG2	PRKCSH	MAPK12
	STAT3			IL6	HAS1	RNF103	PRKAG3	MAPK11
	SUZ12			IL6	HAUS4	SCG2	PRKAG2	MAPK10
	TERF1			ING1	HDAC2	REEP5	PRDX6	MAPK1
	TERF2			ING2	HDAC3	FZD8	PRDX2	MAP4
	TERF2IP			ING5	HDAC4	HIST1H2AC	PRDX1	MAP1B
	TFDP1			IRF1	HDAC7	HIST1H2BE	PRCP	MAMDC2
	TFDP2			IRF3	HDAC7	HIST1H2BC	PPP1CC	MACF1
	TINF2			IRF5	HELLS	HIST2H2BE	PPP1CB	LRRC47
	TNIK			IRF7	HIF1A	HIST1H4H	PPP1CA	LRBA
	TNRC6A			ITGB3	HIVEP1	PIK3R3	PPIP5K2	LONP1
	TNRC6B			ITGB3	HJURP	ENC1	PPIH	LMNA
	TNRC6C			ITGB4	HMGB1	PLA2G4C	PPID	LASP1
	TP53			ITPK1	HMGB2	STC2	PPIB	LARS
	TXN			ITPKB	HMGB3	PEA15	PPIA	LAMTOR2
	UBA52			ITPR1	HMGCR	CTSF	PPAT	LAMTOR1
	UBB			ITPR2	HNRNPA1	ADAM19	POTEF	LAMA3
	UBC			ITPR3	HNRNPA3	TNFSF10	POSTN	KRT86
	UBE2C			ITSN2	HNRNPAB	ADAM23	PLSCR3	KRT83
	UBE2D1			JAK2	HNRNPD	RIOK3	PLS3	KRT81
	UBE2E1			JUNB	HNRNPD	TNFRSF10D	PLOD3	KRT19
	UBE2S			KAT5	HOXA9	TNFRSF10B	PLOD2	KIF5B
	UBN1			KCNA1	HS2ST1	CREG1	PLOD1	ITGAV
	VENTX			KDM6B	HSF1	TSC22D1	PLEKHA7	IQGAP1
				KEAP1	HSP90AA1	P4HA2	PLEC	IMPDH2
				KLF4	HSP90AB1	ATP6V0E1	PLAU	IMPA1
				KNDC1	HSPA1A	PSTPIP2	PKM	IMMT
				LATS2	HSPA2	PAPSS2	PIGK	ILK
				LAYN	HSPA5	CLDN1	PHC2	IGFBP2
				LIMK1	HSPB1	ATP6V0D1	PGLS	IDH2
				LPAR1	HYOU1	INA	1	IAH1
				LY6D	ID1	SLC16A3	PGGT1B	HTRA1
				MAD1L1	IL24	SYNGR2	PGAM1	HSPA9
				MAP2K1	ILF3	SYNGR1	PFN1	HSPA8
				MAP2K2	ILK	DHRS3	PFDN6	HSPA1B
				MAP2K6	IMMT	ARHGAP29	PFDN2	HSPA1A
				MAP2K7	INCENP	ITM2B	PEPD	HSP90AB2P
				MAP3K14	INPP4B	GDF15	PEBP1	HSP90AA1
				MAP3K5	IRAK4	TMEM59	PDZK1P1	HSD17B10
				MAP3K6	JPT1	ATP6V1G1	PDZK1	HMGA1
				MAP3K7	JUN	PREPL	PDLIM1	HK1
				MAPK1	KCNJ12	ISG15	PDIA4	HINT1
				MAPK12	KDM1A	SH3PXD2A	PDIA3	HBG2
				MAPK14	KDM2B	IPO13	PCDH1	HBG1
				MAPK14	KDM4C	HDAC9	PCCA	HBE1
				MAPKAPK5	KDM5B	SNPH	PC	HBD
				MARCKS	KDR	NUAK1	PARVA	HBB
				MAST1	KIF11	EDIL3	PARK7	HBA1
				MATK	KIF20A	FRY	PANK3	HADHB
				MAVS	KIF2C	OPTN	PANK2	HADHA
				MCRS1	KIFC1	ATP6AP2	PAIP1	H2AFY
				MCU	KL	MRVI1	PAFAH2	GYS1
				MDP1	KRT19	TRIM22	P4HB	GUK1
				MEN1	LAMP2	CITED2	OTUB1	GSTO1
				MEOX1	LATS1	NDRG1	OPTN	GPX1
				METTL14	LBR	CPQ	NUTF2	GNB2
				MINK1	LCN2	IFITM3	NUP93	GNA13
				MME	LGALS3	PGRMC2	NUP85	GLRX
				MME	LIMA1	GPNMB	NUMB	GGT3P
				MNX1	LIMA1	CAP2	NUFIP2	GGT2
				MOB3A	LIN54	SEMA3C	NUCB1	GGT1
				MORC3	LIN9	DPYSL4	NRD1	GDF15
				MOS	LMNB1	NPC2	NR3C1	GARS
				MST1	LNCTAM34A	MXD4	NPM1	GAPDH
				MT1G	LOX	TGOLN2	NPC2	GALNS
				MVK	LOX	TXNIP	NOP14	GALE
				MVP	LOXL2	FAXDC2	NONO	GAA
				MXD4	LOXL2	BLCAP	NOMO3	FUCA1
				NADK	LPAR3	SERINC3	NOMO2	FLOT2
				NCAPH2	MAD2L1	PNRC1	NOMO1	FLOT1
				NDRG1	MAEL	MLLT11	NME2	FLNC
				NDST2	MAF	DNAJB4	NID2	FLII
				NEK4	MAGEA2	ADAMTS5	NELFCD	FBL
				NEK4	MAGOHB	PRSS23	NEK1	FAM129B
				NF2	MAGOHB	DUSP10	NEDD1	FAM129A
				NFKBIA	MAP2K3	GALNT5	NCOA5	ETF1
				NFKBIA	MAP4K1	PRAF2	NCL	ERGIC1
				NINJ1	MAPK9	MAN1B1	NCF2	EPS8L2
				NLRX1	MARCHF5	FILIP1L	NaN	ELAVL1
				NOLC1	MCAM	GABARAP	NAMPT	EIF4E
				NOTCH1	MCL1	MRAS	NACA	EIF4A2
				NOTCH3	MCM3AP	COBLL1	NAA25	EEF1E1
				NOX1	MCM7	WDR47	MYO1B	EEF1A1
				NOX4	1	MAPRE3	MYL6	DYNLRB1
				NOX4	MDH1	ELL2	MYL12B	DYNLL2
				NQO1	MDK	PCNX1	MYL12A	DYNLL1
				NRAS	MDM2	LIMCH1	MYH9	DYNC1H1
				NRSN2	ME1	RIMS1	MYDGF	DUSP3
				NUAK1	ME2	MAST3	MUC13	DSTN
				OGT	MECP2	TBC1D9	MTMR3	DPYSL2
				ORAI1	MED12	SULF1	MTMR12	DPP7
				OTX2	MEF2A	KIAA0930	MTHFD2	DLST
				PAK2	MEF2A	MAN2B2	MT2A	DIABLO
				PAK4	MEIS2	AHCYL2	MT1X	DDX1
				PBRM1	MET	NCSTN	MT1M	DDRGK1
				PCGF2	MIF	ISCU	MT1G	DDOST
				PDCD10	MKRN1	CBX7	MT1E	DCTN1
				PDCD10	MMP7	TMEM131	MSN	DCN
				PDGFB	MMP9	DDAH1	MSH2	CYB5R3
				PDIK1L	MORF4L1	DDX58	MRTO4	CXCL8
				PDPK1	MRTFA	OPN3	MRPS5	CTSD
				PDZD2	MRTFB	LRRC6	MRC2	CSRP2
				PEA15	MSN	PLA2G15	MOS	CSRP1
				PEA15	MTDH	STX12	MORC3	CRYZ
				PEBP1	MTHFD2	GABARAPL1	MOB1B	CRYM
				PEX19	MTOR	APOL2	MOB1A	CRYAB
				PGR	MUC4	BRI3	MMP2	CRIP2
				PHB	MUS81	LMOD1	MMP14	CPNE1
				PI4KB	MUS81	MPC2	MMP1	COX5B
				PIK3R5	MYBBP1A	PAMR1	MLLT1	COX5A
				PIM1	MYBL2	CLIP3	MINK1	CORO1C
				PIM1	MYC	LRP10	MIF	CORO1B
				PIN1	MYCN	SIPA1L1	MDH2	COPG1
				PINX1	MYCN	RAB11FIP5	MDH1	COPB1
				PITX1	MYD88	RAI14	MATR3	CNN2
				PLA2G2A	MYLK	TCTN3	MAPK14	CMPK1
				PLA2R1	NACC1	ZBTB20	MAP4K4	CMBL
				PLA2R1	NAMPT	FBXO6	MAP4	CLU
				PML	NANOG	HSPB8	MAK	CLTC
				PMVK	NBN	SLC17A5	MACF1	CLIC1
				PNPT1	NBR1	RNF11	LYN	CKM
				POU3F1	NBR1	CYFIP2	LTBP1	CKB
				POU5F1	NCAPG2	ANKRD1	LRPPRC	CES2
				PPARG	NEDD4	VPS41	LRP8	CDKN2B
				PPP2R1A	NEK1	TSPAN13	LRBA	CDKN2A
				PPP2R5A	NEK2	3	LOXL2	CCT4
				PRKCD	NEK6	TUBG2	LNPEP	CCT3
				PRKCH	NEK9	TNFRSF21	LMNA	CBR1
				PRKD1	NF1	SESN1	LMAN1	CASK
				PRODH	NFE2L2	KCNMB4	LGALS3BP	CAPZA2
				PROX1	NFKB2	OSTM1	LGALS3	CAPNS1
				PTGS2	NHEJ1	LRP12	LGALS1	CAPN2
				PTGS2	NIPA2	LMCD1	LDHB	CAPN1
				PTTG1	NLK	RRM2B	LDHA	CAPG
				PURB	NPM1	ATP6V0A4	LCK	CANX
				RAF1	NR1H2	ARHGEF3	LASP1	C21orf33
				RAP1GAP	NRF1	AK3	LARP7	BDH2
				RARB	NSUN2	TVP23B	LAMP1	BAX
				RASSF1	NSUN2	CRYL1	LAMB1	ATP6V1G1
				RASSF1	NTN4	ADIPOR1	LAMA5	ATP6V1E1
				RASSF5	NUAK2	ANGPTL4	LAD1	ATP6V1B2
				RB1	NUDT5	CERCAM	LACTB	ATP6V0A1
				RBL1	NUTF2	CPA4	KRT9	ATP5O
				RBL2	OGG1	FAM198B	KRT86	ATP5C1
				RBM38	OPA1	TRPV2	KRT85	ATP5A1
				RBP1	ORC1	PCYOX1	KRT83	ATL3
				RBPJ	OXTR	ETV7	KRT81	ASPH
				RELA	P2RY14	ARMCX3	KRT77	ARSA
				RELB	P3H1	GDE1	KRT73	ARPC5L
				RNASEL	P3H1	DHRS7	KRT6A	ARPC4
				ROMO1	PAPSS2	YPEL5	KRT2	ARPC1B
				RPL11	PARK7	SARAF	KRT14	ARL6IP5
				RPL11	PARP1	CYB5R1	KRT10	ARF3
				RPS14	PATZ1	TM7SF3	KRT1	ARF1
				RPS6KB1	PAX8	MYOZ2	KPNB1	APRT
				RPS6KB1	PDCD11	ZFYVE1	KPNA1	AP2B1
				RPTOR	PDCD11	RIN2	KLC1	ANXA2
				RRP8	PDCD4	CHPF2	KIF1B	ANXA1
				RTN4	PELP1	USP53	KIF1A	ALDH18A1
				RUNX1	1	15	ITPR1	AK1
				SALL1	1	TMEM106B	ITIH2	AHNAK
				SELENBP1	PHB2	LRRN3	ITGAX	ADD3
				SERPINB2	PHGDH	MANSC1	ITGAV	ACTG1
				SERPINE1	PINK1	KLHL24	ITGA3	ACTC1
				SFN	PIR	CNNM2	IRS2	ACTBL2
				SFRP1	PIR	SAMD9	IRF5	ACTB
				SIAH1	PLD2	RETSAT	IQGAP1	ACOT7
				SIK1	PLK1	LPCAT2	IPO9	ACADVL
				SIN3B	PON1	HERC6	IMPA1	ACADM
				SLC13A3	POT1	TMEM45A	IMMT	ABHD14B
				SLC31A2	PPARGC1A	SLFN12	IL18	9-Sep
				SLC5A2	PPIB	BSDC1	IGFBP7	8-Sep
				SMAD1	PPM1B	ANO10	IGFBP5	7-Sep
				SMAD3	PPM1D	P3H2	IGFBP4	2-Sep
				SMAD5	PPP1R13B	TBC1D19	IGFBP3
				SMARCB1	PRKAA2	CPPED1	IGFBP2
				SMURF2	PRKD2	DRAM1	IGF2
				SOCS1	PRKDC	STYK1	IDH3B
				SOCS1	PRKN	PLXNA3	ICK
				SOD2	PRMT1	TMEM127	IARS2
				SORBS2	PRMT6	HHAT	HUWE1
				SOX1	PRPF19	EDEM2	HSPG2
				SOX2	PSMA2	TMEM30A	HSPE1
				SOX5	PSMA5	SULF2	HSPD1
				SP1	PSMB1	BAIAP2L1	HSPB1
				SPARC	PSMB5	PCDHB8	HSPA8
				SPI1	PSMD14	PCDHB2	HSPA5
				SPIN1	PTEN	FAM214A	HSPA4L
				SPOP	PTK2	TMEM9B	HSPA1B
				SREBF1	PTPN6	EMC7	HSPA1A
				SREBF1	PYGL	MAP3K7CL	HSP90B1
				SRSF1	RACGAP1	PLSCR4	HSP90AB1
				SSX2	RACK1	TIGAR	HSP90AA1
				STAG2	RAD21	SLC44A2	HSD17B4
				STAT1	RAD23B	PHTF2	HP
				STAT3	RAD51C	ZNFX1	HNRNPU
				STAT5A	RAN	KIAA1191	HNRNPR
				STAT5B	RANBP9	NIPAL3	HNRNPK
				STAT6	RAPGEF4	MCOLN1	HNRNPD
				STK32C	RASSF4	ATP10D	HNRNPA2B1
				STK4	RBBP4	RHBDD2	HNRNPA1
				STK40	RBM39	HEG1	HMGN2
				SUMO2	RBP2	SERINC1	HMGB1
				SUMO3	RBX1	KCTD16	HMGA1
				SYK	RCC1	SEMA6A	HKDC1
				TAGLN	RECK	PCDH10	HK2
				TBPL1	RECQL4	CALCOCO1	HK1
				TGFB1I1	RHOA	ZBTB4	HIST3H2A
				TGFBI	RNASEH2A	PCDHB16	HIST2H2BF
				TIGAR	RNASEH2B	SQOR	HIST2H2BE
				TLR10	RPS9	RHOU	HIST2H2AC
				TLR2	RRAD	NTN4	HIST2H2AB
				TLR3	RRAD	PLEKHA1	HIST2H2AA3
				TMEM9B	RRAS2	TMEM35A	HIST1H2BO
				TNFSF15	RRM1	PERP	HIST1H2BN
				TOM1	RRM2	TMBIM1	HIST1H2BM
				1	RRM2B	IFIH1	HIST1H2BL
				TOP3A	RUVBL2	SIL1	HIST1H2BK
				TP53	S100A6	ZMAT3	HIST1H2BJ
				TP53	SAMHD1	MFSD1	HIST1H2BH
				TP53	SAT2	SMURF2	HIST1H2BD
				TP53BP1	SDC1	FNDC3B	HIST1H2BC
				TP53BP2	SELENOH	FNDC4	HIST1H2BB
				TP53INP1	SENP1	NABP1	HIST1H2AJ
				TP63	SENP7	PINK1	HIST1H2AH
				TRIM28	SETD1A	NBEAL1	HIST1H2AG
				TXNIP	SGK1	VKORC1	HIST1H2AD
				TXNIP	SIRT1	DDA1	HIST1H2AC
				TYK2	SIRT2	MFSD11	HIST1H2AB
				UBTD1	SIRT3	OGFRL1	HIST1H2AA
				UBTD1	SIRT6	SUGCT	HEXB
				ULK3	SIRT7	PIP4K2C	HEXA
				USP28	SIX1	SCD5	HCK
				VCAN	SKP2	ARMC9	HBG2
				VENTX	SLC16A7	COQ10B	HBG1
				WIF1	SLC25A5	WDR26	HBE1
				WNT16	SLC52A1	PIGZ	HBD
				WNT5A	SMAD2	SLC35F5	HBB
				XAF1	SMAD6	FAM214B	HBA1
				XPO1	SMAD6	ULBP2	H2BFS
				YPEL3	SMARCA2	PDCD1LG2	H2AFZ
				ZCCHC10	SMARCA4	ITFG1	H2AFX
				ZFP36	SMARCD1	MAP1LC3B	H2AFV
					SMC1A	TMEM47	H2AFJ
					SMC2	DYNLRB2	GTF3C5
					SMG1	TMTC1	GSTT1
					SNAI1	KRTAP1-5	GSTP1
					SOD1	TM2D1	GSTO1
					SOX4	ANTXR1	GSN
					SPAG9	SGIP1	GRN
					SPHK1	CYSTM1	GRIP1
					SRC	C15orf48	GPX1
					SRF	GNPTG	GPLD1
					SRSF2	SLC9A7	GPI
					SRSF3	MGARP	GP5
					1	C1orf198	GOT1
					STUB1	PLXDC2	GOLGB1
					SUPT5H	FBXL20	GOLGA1
					SUV39H1	HIST1H2BK	GNS
					SUZ12	NEXN	GNL2
					SUZ12	NXPE3	GNB2L1
					SYT1	ARRDC4	GMPPB
					SYT7	LMBRD2	GLYR1
					TACC3	FANK1	GLRX
					TBK1	DNER	GLO1
					TBX2	PGAP3	GFM1
					TBX3	ORMDL3	GDI2
					TEAD1	TP53INP1	GDI1
					TEAD4	GLMP	GDF15
					TERF2	AHNAK2	GC
					TERT	CYP2U1	GAPDH
					TFDP1	PIK3IP1	GANAB
					TFG	FBXO32	GALNT2
					TGFB2	ATG4A	GALNS
					TGFBR1	DHRS1	GAA
					TIMELESS	GINM1	FYN
					TLR4	FRMD6	FTSJ3
					TLR8	SLC43A2	FTCD
					TNFSF13	CYB5D2	FN1
					TOPBP1	WDR63	FLNC
					TOPBP1	TPRG1L	FLNB
					TP53I3	TANGO2	FLNA
					TP53I3	UBR3	FKBP1A
					TPP1	FAM43A	FKBP10
					TPR	SPATA18	FHOD1
					TPX2	SELENOM	FGR
					TRA2B	LACC1	FGFR4
					TRDMT1	ANKRD29	FGFR3
					TRPM7	C19orf18	FGFR2
					TRPM8	ZNF582	FGFR1
					TRRAP	GPR155	FBXL18
					TSC22D1	CREBRF	FBP1
					TTK	BMT2	FBN1
					TWIST1	LINGO2	FBL
					TWIST1	ITPRIPL2	FAH
					TWIST2	ZNF610	EZR
					TXN	PRICKLE2	ETFA
					TYMS	PLPP4	ESYT2
					UBE2C	CMYA5	ERCC6L
					UBE2I	FAM219A	EPM2AIP1
					UBE2N	SAMD9L	ENO3
					UBE2V1	CYB561A3	ENO1
					UBE2V2	OTUD1	EMILIN1
					UBE3A	TMEM217	ELAVL1
					UHRF1	RBM24	EIF5AL1
					USP1	DAGLB	EIF5A2
					UTP6	MAMDC2	EIF5A
					UTP6	NAP1L5	EIF4G2
					VDR	SLC25A45	EIF4EBP1
					VEGFA	PGM2L1	EIF4A2
					WEE1	CD163L1	EIF4A1
					WIPI1	SLC46A3	EIF3A
					WNT2	NRBP2	EHHADH
					WNT7B	NCKAP5	EHBP1
					WRN	CAVIN4	EGF
					WSB1	SERINC2	EFEMP2
					WT1	CASTOR3	EEF2
					WWP1	KCTD4	EEF1D
					XIAP	C11orf96	EEF1B2
					XPC	CCDC9B	EEF1A1P5
					YAP1	C5orf46	EEF1A1
					YBX1	ARHGEF37	ECM1
					YEATS4	SHC4	ECD
					YWHAB	SAMD12	DST
					YWHAZ	MXRA7	DPYSL3
					YY1	TSPAN11	DPYSL2
					ZDHHC3	IGIP	DPYS
					ZEB1	TMEM178B	DPP4
					ZEB1		DOCK9
					ZFX		DOCK8
					ZMAT3		DOCK11
					ZMPSTE24		DOCK10
					ZMYND11		DNASE2
					ZNF148		DMGDH
					ZNF207		DIDO1
					ZNF217		DHFRL1
							DHFR
							DENND4A
							DDX39A
							DDX25
							DDX19A
							DDAH1
							DBN1
							DBI
							DARS2
							DARS
							CXCL8
							CXCL3
							CXCL2
							CXCL1
							CTSZ
							CTSD
							CTSB
							CTHRC1
							CTGF
							CSTF2T
							CSTB
							CST3
							CSRP2
							CSNK1A1
							CSE1L
							CRMP1
							CPTP
							CPSF1
							CPQ
							CPOX
							COTL1
							CORO1C
							CORO1B
							COQ6
							COPA
							COL6A3
							COL6A2
							COL6A1
							COL4A2
							COL4A1
							COL18A1
							COL12A1
							COG1
							CMTM6
							CLUH
							CLPX
							CLIC1
							CLEC11A
							CLASP2
							CLASP1
							CHMP4A
							CHD4
							CFL2
							CFL1
							CFHR2
							CFH
							CDS2
							CDK20
							CDK16
							CDC34
							CD59
							CD44
							CCT3
							CC2D1B
							CBWD7
							CBWD6
							CBWD5
							CBWD3
							CBWD2
							CBWD1
							CASP12
							CAP1
							CAND2
							CAMK2G
							CAMK2D
							CAMK2B
							CALU
							CALR
							CALM1
							CALD1
							CAB39
							C9orf152
							C7
							C3
							C1S
							BTK
							BTD
							BMS1
							BLZF1
							BLK
							BGN
							BCL2L13
							BASP1
							BAG3
							AURKAIP1
							AUH
							ATP6V1C2
							ATP5F1
							ATOX1
							ATF7IP
							ASCC3
							ARHGEF12
							ARHGDIA
							APP
							AOC3
							ALYREF
							ALDOC
							ALDOA
							ALDH1L2
							ALDH1B1
							ALCAM
							ALB
							AKR1C4
							AKR1C3
							AKR1C1
							AKR1B1
							AKR1A1
							AK2
							AIMP1
							AHNAK
							AGRN
							AGAP3
							ADSL
							ACTN4
							ACTN1
							ACTG2
							ACTG1
							ACTBL2
							ACTB
							ACTA2
							ACSL4
							ACOT9
							ACO2
							ACO1
							ACBD3
							ACAP2
							ACAP1
							ABCF1
							ABCC1
							AARS
							AAMDC
							A2M
							11-Sep
